# Year-round quantification, structure and dynamics of epibacterial communities from diverse macroalgae reveal a persistent core microbiota and strong host specificities

**DOI:** 10.1101/2024.07.22.604553

**Authors:** Maéva Brunet, Nolwen Le Duff, Tristan Barbeyron, François Thomas

## Abstract

Macroalgae-bacteria interactions play pivotal ecological roles in coastal ecosystems. Previous characterization of surface microbiota from various macroalgae evidenced fluctuations based on host tissues, physicochemical and environmental parameters. However, the dynamics and degree of similarity of epibacterial communities colonizing phylogenetically distant algae from the same habitat are still elusive. We conducted a year-long monthly epimicrobiota sampling on five algal species inhabiting an English Channel rocky shore: *Laminaria digitata*, *Ascophyllum nodosum*, *Fucus serratus* (brown algae), *Palmaria palmata* (red alga) and *Ulva* sp. (green alga). To go beyond relative compositional data and estimate absolute variations in taxa abundance, we combined qPCR measurements of 16S rRNA gene copies with amplicon metabarcoding. A core microbiome composed of 10 genera was consistently found year-round on all algae. Notably, the abundant genus *Granulosicoccus* stood out for being the only one present in all samples and displayed an important microdiversity. Algal host emerged as the primary driver of epibacterial community composition, before seasonality, and bacterial taxa specifically associated with one or several algae were identified. Moreover, the impact of seasons on the epimicrobiota varied depending on algal tissues. Overall, this study provides an extensive characterization of the microbiota of intertidal macroalgae and enhances our understanding of algal-bacteria holobionts.
