## Supplementary material for "Year-round quantification, structure and dynamics of epibacterial communities from diverse macroalgae reveal a persistent core microbiota and strong host specificities": SuppFile S1

### Sheet: Feuil1
Name	Sampling date (DD/MM/YYYY)	Algae	DNA concentration (ng/μl)	Total 16S rRNA gene copies.cm-2	T	S	O	PH	NH4	NO3	NO2	PO4	SIOH4	COP	NOP	MES	DN15	DC13	CHLA
02_LdigB_1	10/02/2020	Laminaria digitata (base)	0.110124	293793	10.645	34.7655	6.475	7.7655	0.305	7.065	0.145	0.405	4.065	126.635	15.6715	4.75	6.752	-24.71	0.425
02_LdigB_2	10/02/2020	Laminaria digitata (base)	0.607603	398200	10.645	34.7655	6.475	7.7655	0.305	7.065	0.145	0.405	4.065	126.635	15.6715	4.75	6.752	-24.71	0.425
02_LdigB_3	10/02/2020	Laminaria digitata (base)	0.398764	104092	10.645	34.7655	6.475	7.7655	0.305	7.065	0.145	0.405	4.065	126.635	15.6715	4.75	6.752	-24.71	0.425
02_LdigM_1	10/02/2020	Laminaria digitata (medium)	2.20531	2.62948e+06	10.645	34.7655	6.475	7.7655	0.305	7.065	0.145	0.405	4.065	126.635	15.6715	4.75	6.752	-24.71	0.425
02_LdigM_2	10/02/2020	Laminaria digitata (medium)	1.63142	1.88083e+06	10.645	34.7655	6.475	7.7655	0.305	7.065	0.145	0.405	4.065	126.635	15.6715	4.75	6.752	-24.71	0.425
02_LdigM_3	10/02/2020	Laminaria digitata (medium)	0.691648	903154	10.645	34.7655	6.475	7.7655	0.305	7.065	0.145	0.405	4.065	126.635	15.6715	4.75	6.752	-24.71	0.425
02_LdigO_1	10/02/2020	Laminaria digitata (old)	10.6514	1.01685e+07	10.645	34.7655	6.475	7.7655	0.305	7.065	0.145	0.405	4.065	126.635	15.6715	4.75	6.752	-24.71	0.425
02_LdigO_2	10/02/2020	Laminaria digitata (old)	11.2491	1.3477e+07	10.645	34.7655	6.475	7.7655	0.305	7.065	0.145	0.405	4.065	126.635	15.6715	4.75	6.752	-24.71	0.425
02_LdigO_3	10/02/2020	Laminaria digitata (old)	14.7823	2.01555e+07	10.645	34.7655	6.475	7.7655	0.305	7.065	0.145	0.405	4.065	126.635	15.6715	4.75	6.752	-24.71	0.425
02_Fser_1	10/02/2020	Fucus serratus	4.98304	6.1682e+06	10.645	34.7655	6.475	7.7655	0.305	7.065	0.145	0.405	4.065	126.635	15.6715	4.75	6.752	-24.71	0.425
02_Fser_2	10/02/2020	Fucus serratus	4.43887	5.0292e+06	10.645	34.7655	6.475	7.7655	0.305	7.065	0.145	0.405	4.065	126.635	15.6715	4.75	6.752	-24.71	0.425
02_Fser_3	10/02/2020	Fucus serratus	7.78114	1.04144e+07	10.645	34.7655	6.475	7.7655	0.305	7.065	0.145	0.405	4.065	126.635	15.6715	4.75	6.752	-24.71	0.425
02_Anod_1	10/02/2020	Ascophyllum nododum	4.32851	4.98536e+06	10.645	34.7655	6.475	7.7655	0.305	7.065	0.145	0.405	4.065	126.635	15.6715	4.75	6.752	-24.71	0.425
02_Anod_2	10/02/2020	Ascophyllum nododum	6.10619	5.87624e+06	10.645	34.7655	6.475	7.7655	0.305	7.065	0.145	0.405	4.065	126.635	15.6715	4.75	6.752	-24.71	0.425
02_Anod_3	10/02/2020	Ascophyllum nododum	4.86164	5.12379e+06	10.645	34.7655	6.475	7.7655	0.305	7.065	0.145	0.405	4.065	126.635	15.6715	4.75	6.752	-24.71	0.425
02_Ppal_1	10/02/2020	Palmaria palmata	1.86913	3.00545e+06	10.645	34.7655	6.475	7.7655	0.305	7.065	0.145	0.405	4.065	126.635	15.6715	4.75	6.752	-24.71	0.425
02_Ppal_2	10/02/2020	Palmaria palmata	6.10024	7.05858e+06	10.645	34.7655	6.475	7.7655	0.305	7.065	0.145	0.405	4.065	126.635	15.6715	4.75	6.752	-24.71	0.425
02_Ppal_3	10/02/2020	Palmaria palmata	3.67822	5.0881e+06	10.645	34.7655	6.475	7.7655	0.305	7.065	0.145	0.405	4.065	126.635	15.6715	4.75	6.752	-24.71	0.425
02_Ulac_1	10/02/2020	Ulva lactuca	9.71927	6.68195e+06	10.645	34.7655	6.475	7.7655	0.305	7.065	0.145	0.405	4.065	126.635	15.6715	4.75	6.752	-24.71	0.425
02_Ulac_2	10/02/2020	Ulva lactuca	5.9381	7.40224e+06	10.645	34.7655	6.475	7.7655	0.305	7.065	0.145	0.405	4.065	126.635	15.6715	4.75	6.752	-24.71	0.425
02_Ulac_3	10/02/2020	Ulva lactuca	4.71987	2.97302e+06	10.645	34.7655	6.475	7.7655	0.305	7.065	0.145	0.405	4.065	126.635	15.6715	4.75	6.752	-24.71	0.425
03_1_LdigB_1	12/03/2020	Laminaria digitata (base)	1.30681	1.81376e+06	10.16	34.651	6.4	7.79	0.26	11.43	0.16	0.48	5.23	123.253	18.244	3.6	9.598	-25.197	0.74
03_1_LdigB_2	12/03/2020	Laminaria digitata (base)	1.86202	1.98233e+06	10.16	34.651	6.4	7.79	0.26	11.43	0.16	0.48	5.23	123.253	18.244	3.6	9.598	-25.197	0.74
03_1_LdigB_3	12/03/2020	Laminaria digitata (base)	3.3649	1.38554e+06	10.16	34.651	6.4	7.79	0.26	11.43	0.16	0.48	5.23	123.253	18.244	3.6	9.598	-25.197	0.74
03_2_LdigM_1	12/03/2020	Laminaria digitata (medium)	1.70849	1.60188e+06	10.16	34.651	6.4	7.79	0.26	11.43	0.16	0.48	5.23	123.253	18.244	3.6	9.598	-25.197	0.74
03_2_LdigM_2	12/03/2020	Laminaria digitata (medium)	1.26476	1.48717e+06	10.16	34.651	6.4	7.79	0.26	11.43	0.16	0.48	5.23	123.253	18.244	3.6	9.598	-25.197	0.74
03_2_LdigM_3	12/03/2020	Laminaria digitata (medium)	1.17841	2.86023e+06	10.16	34.651	6.4	7.79	0.26	11.43	0.16	0.48	5.23	123.253	18.244	3.6	9.598	-25.197	0.74
03_3_LdigO_1	12/03/2020	Laminaria digitata (old)	41.4606	4.28176e+07	10.16	34.651	6.4	7.79	0.26	11.43	0.16	0.48	5.23	123.253	18.244	3.6	9.598	-25.197	0.74
03_3_LdigO_2	12/03/2020	Laminaria digitata (old)	26.4957	2.34994e+07	10.16	34.651	6.4	7.79	0.26	11.43	0.16	0.48	5.23	123.253	18.244	3.6	9.598	-25.197	0.74
03_3_LdigO_3	12/03/2020	Laminaria digitata (old)	32.6323	2.87236e+07	10.16	34.651	6.4	7.79	0.26	11.43	0.16	0.48	5.23	123.253	18.244	3.6	9.598	-25.197	0.74
03_4_Fser_1	12/03/2020	Fucus serratus	15.2217	1.06717e+07	10.16	34.651	6.4	7.79	0.26	11.43	0.16	0.48	5.23	123.253	18.244	3.6	9.598	-25.197	0.74
03_4_Fser_2	12/03/2020	Fucus serratus	26.3249	1.68843e+07	10.16	34.651	6.4	7.79	0.26	11.43	0.16	0.48	5.23	123.253	18.244	3.6	9.598	-25.197	0.74
03_4_Fser_3	12/03/2020	Fucus serratus	17.4133	2.0435e+07	10.16	34.651	6.4	7.79	0.26	11.43	0.16	0.48	5.23	123.253	18.244	3.6	9.598	-25.197	0.74
03_5_Anod_1	12/03/2020	Ascophyllum nododum	7.11444	6.02269e+06	10.16	34.651	6.4	7.79	0.26	11.43	0.16	0.48	5.23	123.253	18.244	3.6	9.598	-25.197	0.74
03_5_Anod_2	12/03/2020	Ascophyllum nododum	14.2797	1.37306e+07	10.16	34.651	6.4	7.79	0.26	11.43	0.16	0.48	5.23	123.253	18.244	3.6	9.598	-25.197	0.74
03_5_Anod_3	12/03/2020	Ascophyllum nododum	20.4353	1.57366e+07	10.16	34.651	6.4	7.79	0.26	11.43	0.16	0.48	5.23	123.253	18.244	3.6	9.598	-25.197	0.74
03_6_Ppal_1	12/03/2020	Palmaria palmata	33.3801	3.33375e+07	10.16	34.651	6.4	7.79	0.26	11.43	0.16	0.48	5.23	123.253	18.244	3.6	9.598	-25.197	0.74
03_6_Ppal_2	12/03/2020	Palmaria palmata	13.1312	1.15638e+07	10.16	34.651	6.4	7.79	0.26	11.43	0.16	0.48	5.23	123.253	18.244	3.6	9.598	-25.197	0.74
03_6_Ppal_3	12/03/2020	Palmaria palmata	31.2331	1.11715e+07	10.16	34.651	6.4	7.79	0.26	11.43	0.16	0.48	5.23	123.253	18.244	3.6	9.598	-25.197	0.74
03_7_Ulac_1	12/03/2020	Ulva lactuca	12.8961	1.49899e+07	10.16	34.651	6.4	7.79	0.26	11.43	0.16	0.48	5.23	123.253	18.244	3.6	9.598	-25.197	0.74
03_7_Ulac_2	12/03/2020	Ulva lactuca	12.3154	1.19547e+07	10.16	34.651	6.4	7.79	0.26	11.43	0.16	0.48	5.23	123.253	18.244	3.6	9.598	-25.197	0.74
06_1_LdigB_1	05/06/2020	Laminaria digitata (base)	9.82745	2.25991e+07	14.415	34.894	6.88	7.975	0.255	0.91	0.1	0.12	1.56	193.898	30.538	1	6.666	-24.689	2.835
06_1_LdigB_2	05/06/2020	Laminaria digitata (base)	2.76543	3.23986e+06	14.415	34.894	6.88	7.975	0.255	0.91	0.1	0.12	1.56	193.898	30.538	1	6.666	-24.689	2.835
06_1_LdigB_3	05/06/2020	Laminaria digitata (base)	4.62109	5.55193e+06	14.415	34.894	6.88	7.975	0.255	0.91	0.1	0.12	1.56	193.898	30.538	1	6.666	-24.689	2.835
06_2_LdigM_1	05/06/2020	Laminaria digitata (medium)	0.793829	1.61172e+06	14.415	34.894	6.88	7.975	0.255	0.91	0.1	0.12	1.56	193.898	30.538	1	6.666	-24.689	2.835
06_2_LdigM_2	05/06/2020	Laminaria digitata (medium)	11.5067	1.29397e+07	14.415	34.894	6.88	7.975	0.255	0.91	0.1	0.12	1.56	193.898	30.538	1	6.666	-24.689	2.835
06_2_LdigM_3	05/06/2020	Laminaria digitata (medium)	11.3053	1.26272e+07	14.415	34.894	6.88	7.975	0.255	0.91	0.1	0.12	1.56	193.898	30.538	1	6.666	-24.689	2.835
06_3_LdigO_1	05/06/2020	Laminaria digitata (old)	1.46413	1.73385e+06	14.415	34.894	6.88	7.975	0.255	0.91	0.1	0.12	1.56	193.898	30.538	1	6.666	-24.689	2.835
06_3_LdigO_2	05/06/2020	Laminaria digitata (old)	16.1936	1.55855e+07	14.415	34.894	6.88	7.975	0.255	0.91	0.1	0.12	1.56	193.898	30.538	1	6.666	-24.689	2.835
06_3_LdigO_3	05/06/2020	Laminaria digitata (old)	20.7695	2.24895e+07	14.415	34.894	6.88	7.975	0.255	0.91	0.1	0.12	1.56	193.898	30.538	1	6.666	-24.689	2.835
06_4_Fser_1	05/06/2020	Fucus serratus	7.66758	7.03413e+06	14.415	34.894	6.88	7.975	0.255	0.91	0.1	0.12	1.56	193.898	30.538	1	6.666	-24.689	2.835
06_4_Fser_2	05/06/2020	Fucus serratus	7.53201	6.84657e+06	14.415	34.894	6.88	7.975	0.255	0.91	0.1	0.12	1.56	193.898	30.538	1	6.666	-24.689	2.835
06_4_Fser_3	05/06/2020	Fucus serratus	7.66971	9.66663e+06	14.415	34.894	6.88	7.975	0.255	0.91	0.1	0.12	1.56	193.898	30.538	1	6.666	-24.689	2.835
06_5_Anod_1	05/06/2020	Ascophyllum nododum	10.6024	8.87534e+06	14.415	34.894	6.88	7.975	0.255	0.91	0.1	0.12	1.56	193.898	30.538	1	6.666	-24.689	2.835
06_5_Anod_2	05/06/2020	Ascophyllum nododum	9.18134	7.80842e+06	14.415	34.894	6.88	7.975	0.255	0.91	0.1	0.12	1.56	193.898	30.538	1	6.666	-24.689	2.835
06_5_Anod_3	05/06/2020	Ascophyllum nododum	6.98134	6.86092e+06	14.415	34.894	6.88	7.975	0.255	0.91	0.1	0.12	1.56	193.898	30.538	1	6.666	-24.689	2.835
06_6_Ppal_1	05/06/2020	Palmaria palmata	6.59978	7.86774e+06	14.415	34.894	6.88	7.975	0.255	0.91	0.1	0.12	1.56	193.898	30.538	1	6.666	-24.689	2.835
06_6_Ppal_2	05/06/2020	Palmaria palmata	7.56564	7.41348e+06	14.415	34.894	6.88	7.975	0.255	0.91	0.1	0.12	1.56	193.898	30.538	1	6.666	-24.689	2.835
06_6_Ppal_3	05/06/2020	Palmaria palmata	13.5367	1.32842e+07	14.415	34.894	6.88	7.975	0.255	0.91	0.1	0.12	1.56	193.898	30.538	1	6.666	-24.689	2.835
06_7_Ulac_1	05/06/2020	Ulva lactuca	2.34114	2.78103e+06	14.415	34.894	6.88	7.975	0.255	0.91	0.1	0.12	1.56	193.898	30.538	1	6.666	-24.689	2.835
06_7_Ulac_2	05/06/2020	Ulva lactuca	1.50101	1.97741e+06	14.415	34.894	6.88	7.975	0.255	0.91	0.1	0.12	1.56	193.898	30.538	1	6.666	-24.689	2.835
06_7_Ulac_3	05/06/2020	Ulva lactuca	0.933156	1.72603e+06	14.415	34.894	6.88	7.975	0.255	0.91	0.1	0.12	1.56	193.898	30.538	1	6.666	-24.689	2.835
07_1_LdigB_1	06/07/2020	Laminaria digitata (base)	2.22565	2.95498e+06	16.37	35.158	6.63	8.03	0.37	0.1	0.07	0.09	1.73	158.666	26.667	1.1	7.423	-23.981	1.57
07_1_LdigB_2	06/07/2020	Laminaria digitata (base)	2.41681	1.8509e+06	16.37	35.158	6.63	8.03	0.37	0.1	0.07	0.09	1.73	158.666	26.667	1.1	7.423	-23.981	1.57
07_1_LdigB_3	06/07/2020	Laminaria digitata (base)	3.33165	2.814e+06	16.37	35.158	6.63	8.03	0.37	0.1	0.07	0.09	1.73	158.666	26.667	1.1	7.423	-23.981	1.57
07_2_LdigM_1	06/07/2020	Laminaria digitata (medium)	4.44828	6.33347e+06	16.37	35.158	6.63	8.03	0.37	0.1	0.07	0.09	1.73	158.666	26.667	1.1	7.423	-23.981	1.57
07_2_LdigM_2	06/07/2020	Laminaria digitata (medium)	5.43319	5.40522e+06	16.37	35.158	6.63	8.03	0.37	0.1	0.07	0.09	1.73	158.666	26.667	1.1	7.423	-23.981	1.57
07_2_LdigM_3	06/07/2020	Laminaria digitata (medium)	9.41558	9.00572e+06	16.37	35.158	6.63	8.03	0.37	0.1	0.07	0.09	1.73	158.666	26.667	1.1	7.423	-23.981	1.57
07_3_LdigO_1	06/07/2020	Laminaria digitata (old)	12.1555	1.23119e+07	16.37	35.158	6.63	8.03	0.37	0.1	0.07	0.09	1.73	158.666	26.667	1.1	7.423	-23.981	1.57
07_3_LdigO_2	06/07/2020	Laminaria digitata (old)	10.0343	8.49246e+06	16.37	35.158	6.63	8.03	0.37	0.1	0.07	0.09	1.73	158.666	26.667	1.1	7.423	-23.981	1.57
07_3_LdigO_3	06/07/2020	Laminaria digitata (old)	7.55415	8.42552e+06	16.37	35.158	6.63	8.03	0.37	0.1	0.07	0.09	1.73	158.666	26.667	1.1	7.423	-23.981	1.57
07_4_Fser_1	06/07/2020	Fucus serratus	3.90267	3.81482e+06	16.37	35.158	6.63	8.03	0.37	0.1	0.07	0.09	1.73	158.666	26.667	1.1	7.423	-23.981	1.57
07_4_Fser_2	06/07/2020	Fucus serratus	4.12541	3.85191e+06	16.37	35.158	6.63	8.03	0.37	0.1	0.07	0.09	1.73	158.666	26.667	1.1	7.423	-23.981	1.57
07_4_Fser_3	06/07/2020	Fucus serratus	9.91856	6.82633e+06	16.37	35.158	6.63	8.03	0.37	0.1	0.07	0.09	1.73	158.666	26.667	1.1	7.423	-23.981	1.57
07_5_Anod_1	06/07/2020	Ascophyllum nododum	7.28431	6.90875e+06	16.37	35.158	6.63	8.03	0.37	0.1	0.07	0.09	1.73	158.666	26.667	1.1	7.423	-23.981	1.57
07_5_Anod_2	06/07/2020	Ascophyllum nododum	7.655	7.82179e+06	16.37	35.158	6.63	8.03	0.37	0.1	0.07	0.09	1.73	158.666	26.667	1.1	7.423	-23.981	1.57
07_5_Anod_3	06/07/2020	Ascophyllum nododum	22.4256	1.6396e+07	16.37	35.158	6.63	8.03	0.37	0.1	0.07	0.09	1.73	158.666	26.667	1.1	7.423	-23.981	1.57
07_6_Ppal_1	06/07/2020	Palmaria palmata	6.99142	5.95157e+06	16.37	35.158	6.63	8.03	0.37	0.1	0.07	0.09	1.73	158.666	26.667	1.1	7.423	-23.981	1.57
07_6_Ppal_2	06/07/2020	Palmaria palmata	4.5581	3.38979e+06	16.37	35.158	6.63	8.03	0.37	0.1	0.07	0.09	1.73	158.666	26.667	1.1	7.423	-23.981	1.57
07_6_Ppal_3	06/07/2020	Palmaria palmata	8.74134	9.38769e+06	16.37	35.158	6.63	8.03	0.37	0.1	0.07	0.09	1.73	158.666	26.667	1.1	7.423	-23.981	1.57
07_7_Ulac_1	06/07/2020	Ulva lactuca	2.02732	3.09231e+06	16.37	35.158	6.63	8.03	0.37	0.1	0.07	0.09	1.73	158.666	26.667	1.1	7.423	-23.981	1.57
07_7_Ulac_2	06/07/2020	Ulva lactuca	3.51931	3.15143e+06	16.37	35.158	6.63	8.03	0.37	0.1	0.07	0.09	1.73	158.666	26.667	1.1	7.423	-23.981	1.57
07_7_Ulac_3	06/07/2020	Ulva lactuca	1.79113	2.36902e+06	16.37	35.158	6.63	8.03	0.37	0.1	0.07	0.09	1.73	158.666	26.667	1.1	7.423	-23.981	1.57
08_1_LdigB_1	05/08/2020	Laminaria digitata (base)	1.40555	1.46909e+06	17.3	35.185	6.41	7.969	0.23	0.32	0.17	0.11	1.96	156.212	19.908	0.5	5.934	-23.306	1.08
08_1_LdigB_2	05/08/2020	Laminaria digitata (base)	3.40516	2.49173e+06	17.3	35.185	6.41	7.969	0.23	0.32	0.17	0.11	1.96	156.212	19.908	0.5	5.934	-23.306	1.08
08_1_LdigB_3	05/08/2020	Laminaria digitata (base)	6.44511	7.42866e+06	17.3	35.185	6.41	7.969	0.23	0.32	0.17	0.11	1.96	156.212	19.908	0.5	5.934	-23.306	1.08
08_2_LdigM_1	05/08/2020	Laminaria digitata (medium)	13.589	1.50139e+07	17.3	35.185	6.41	7.969	0.23	0.32	0.17	0.11	1.96	156.212	19.908	0.5	5.934	-23.306	1.08
08_2_LdigM_2	05/08/2020	Laminaria digitata (medium)	9.21584	7.67444e+06	17.3	35.185	6.41	7.969	0.23	0.32	0.17	0.11	1.96	156.212	19.908	0.5	5.934	-23.306	1.08
08_2_LdigM_3	05/08/2020	Laminaria digitata (medium)	12.9497	1.12117e+07	17.3	35.185	6.41	7.969	0.23	0.32	0.17	0.11	1.96	156.212	19.908	0.5	5.934	-23.306	1.08
08_3_LdigO_1	05/08/2020	Laminaria digitata (old)	9.20485	9.14143e+06	17.3	35.185	6.41	7.969	0.23	0.32	0.17	0.11	1.96	156.212	19.908	0.5	5.934	-23.306	1.08
08_3_LdigO_2	05/08/2020	Laminaria digitata (old)	16.8546	1.69704e+07	17.3	35.185	6.41	7.969	0.23	0.32	0.17	0.11	1.96	156.212	19.908	0.5	5.934	-23.306	1.08
08_3_LdigO_3	05/08/2020	Laminaria digitata (old)	15.5777	1.45036e+07	17.3	35.185	6.41	7.969	0.23	0.32	0.17	0.11	1.96	156.212	19.908	0.5	5.934	-23.306	1.08
08_4_Fser_1	05/08/2020	Fucus serratus	9.03413	7.8165e+06	17.3	35.185	6.41	7.969	0.23	0.32	0.17	0.11	1.96	156.212	19.908	0.5	5.934	-23.306	1.08
08_4_Fser_2	05/08/2020	Fucus serratus	9.65118	7.24578e+06	17.3	35.185	6.41	7.969	0.23	0.32	0.17	0.11	1.96	156.212	19.908	0.5	5.934	-23.306	1.08
08_4_Fser_3	05/08/2020	Fucus serratus	9.04978	7.53136e+06	17.3	35.185	6.41	7.969	0.23	0.32	0.17	0.11	1.96	156.212	19.908	0.5	5.934	-23.306	1.08
08_5_Anod_1	05/08/2020	Ascophyllum nododum	12.0852	1.23219e+07	17.3	35.185	6.41	7.969	0.23	0.32	0.17	0.11	1.96	156.212	19.908	0.5	5.934	-23.306	1.08
08_5_Anod_2	05/08/2020	Ascophyllum nododum	11.1616	9.23848e+06	17.3	35.185	6.41	7.969	0.23	0.32	0.17	0.11	1.96	156.212	19.908	0.5	5.934	-23.306	1.08
08_5_Anod_3	05/08/2020	Ascophyllum nododum	11.0617	1.01567e+07	17.3	35.185	6.41	7.969	0.23	0.32	0.17	0.11	1.96	156.212	19.908	0.5	5.934	-23.306	1.08
08_6_Ppal_1	05/08/2020	Palmaria palmata	21.2779	1.95621e+07	17.3	35.185	6.41	7.969	0.23	0.32	0.17	0.11	1.96	156.212	19.908	0.5	5.934	-23.306	1.08
08_6_Ppal_2	05/08/2020	Palmaria palmata	25.9444	2.06885e+07	17.3	35.185	6.41	7.969	0.23	0.32	0.17	0.11	1.96	156.212	19.908	0.5	5.934	-23.306	1.08
08_6_Ppal_3	05/08/2020	Palmaria palmata	16.4431	1.25814e+07	17.3	35.185	6.41	7.969	0.23	0.32	0.17	0.11	1.96	156.212	19.908	0.5	5.934	-23.306	1.08
08_7_Ulac_1	05/08/2020	Ulva lactuca	7.82993	1.04692e+07	17.3	35.185	6.41	7.969	0.23	0.32	0.17	0.11	1.96	156.212	19.908	0.5	5.934	-23.306	1.08
08_7_Ulac_2	05/08/2020	Ulva lactuca	11.3217	8.64136e+06	17.3	35.185	6.41	7.969	0.23	0.32	0.17	0.11	1.96	156.212	19.908	0.5	5.934	-23.306	1.08
08_7_Ulac_3	05/08/2020	Ulva lactuca	4.3642	2.53008e+06	17.3	35.185	6.41	7.969	0.23	0.32	0.17	0.11	1.96	156.212	19.908	0.5	5.934	-23.306	1.08
09_1_LdigB_1	17/09/2020	Laminaria digitata (base)	2.20055	2.33072e+06	15.85	35.298	5.99	7.8785	0.41	2.305	0.43	0.225	2.78	364.551	50.987	3.75	6.649	-25.213	0.775
09_1_LdigB_2	17/09/2020	Laminaria digitata (base)	8.26819	9.56164e+06	15.85	35.298	5.99	7.8785	0.41	2.305	0.43	0.225	2.78	364.551	50.987	3.75	6.649	-25.213	0.775
09_1_LdigB_3	17/09/2020	Laminaria digitata (base)	3.03235	3.17805e+06	15.85	35.298	5.99	7.8785	0.41	2.305	0.43	0.225	2.78	364.551	50.987	3.75	6.649	-25.213	0.775
09_2_LdigM_1	17/09/2020	Laminaria digitata (medium)	9.01823	1.03126e+07	15.85	35.298	5.99	7.8785	0.41	2.305	0.43	0.225	2.78	364.551	50.987	3.75	6.649	-25.213	0.775
09_2_LdigM_2	17/09/2020	Laminaria digitata (medium)	20.8868	2.12084e+07	15.85	35.298	5.99	7.8785	0.41	2.305	0.43	0.225	2.78	364.551	50.987	3.75	6.649	-25.213	0.775
09_2_LdigM_3	17/09/2020	Laminaria digitata (medium)	28.9676	2.5494e+07	15.85	35.298	5.99	7.8785	0.41	2.305	0.43	0.225	2.78	364.551	50.987	3.75	6.649	-25.213	0.775
09_3_LdigO_1	17/09/2020	Laminaria digitata (old)	20.7649	1.75756e+07	15.85	35.298	5.99	7.8785	0.41	2.305	0.43	0.225	2.78	364.551	50.987	3.75	6.649	-25.213	0.775
09_3_LdigO_2	17/09/2020	Laminaria digitata (old)	33.7867	2.17439e+07	15.85	35.298	5.99	7.8785	0.41	2.305	0.43	0.225	2.78	364.551	50.987	3.75	6.649	-25.213	0.775
09_3_LdigO_3	17/09/2020	Laminaria digitata (old)	25.6696	2.01385e+07	15.85	35.298	5.99	7.8785	0.41	2.305	0.43	0.225	2.78	364.551	50.987	3.75	6.649	-25.213	0.775
09_4_Fser_1	17/09/2020	Fucus serratus	15.7849	1.29747e+07	15.85	35.298	5.99	7.8785	0.41	2.305	0.43	0.225	2.78	364.551	50.987	3.75	6.649	-25.213	0.775
09_4_Fser_2	17/09/2020	Fucus serratus	16.6564	1.18995e+07	15.85	35.298	5.99	7.8785	0.41	2.305	0.43	0.225	2.78	364.551	50.987	3.75	6.649	-25.213	0.775
09_4_Fser_3	17/09/2020	Fucus serratus	12.9456	1.35769e+07	15.85	35.298	5.99	7.8785	0.41	2.305	0.43	0.225	2.78	364.551	50.987	3.75	6.649	-25.213	0.775
09_5_Anod_1	17/09/2020	Ascophyllum nododum	19.1389	1.81891e+07	15.85	35.298	5.99	7.8785	0.41	2.305	0.43	0.225	2.78	364.551	50.987	3.75	6.649	-25.213	0.775
09_5_Anod_2	17/09/2020	Ascophyllum nododum	7.98239	6.55817e+06	15.85	35.298	5.99	7.8785	0.41	2.305	0.43	0.225	2.78	364.551	50.987	3.75	6.649	-25.213	0.775
09_5_Anod_3	17/09/2020	Ascophyllum nododum	0.761063	394805	15.85	35.298	5.99	7.8785	0.41	2.305	0.43	0.225	2.78	364.551	50.987	3.75	6.649	-25.213	0.775
09_6_Ppal_1	17/09/2020	Palmaria palmata	7.49269	5.73852e+06	15.85	35.298	5.99	7.8785	0.41	2.305	0.43	0.225	2.78	364.551	50.987	3.75	6.649	-25.213	0.775
09_6_Ppal_2	17/09/2020	Palmaria palmata	9.39458	6.98584e+06	15.85	35.298	5.99	7.8785	0.41	2.305	0.43	0.225	2.78	364.551	50.987	3.75	6.649	-25.213	0.775
09_6_Ppal_3	17/09/2020	Palmaria palmata	7.09607	6.91954e+06	15.85	35.298	5.99	7.8785	0.41	2.305	0.43	0.225	2.78	364.551	50.987	3.75	6.649	-25.213	0.775
09_7_Ulac_1	17/09/2020	Ulva lactuca	14.1246	1.16567e+07	15.85	35.298	5.99	7.8785	0.41	2.305	0.43	0.225	2.78	364.551	50.987	3.75	6.649	-25.213	0.775
09_7_Ulac_2	17/09/2020	Ulva lactuca	12.4322	8.01836e+06	15.85	35.298	5.99	7.8785	0.41	2.305	0.43	0.225	2.78	364.551	50.987	3.75	6.649	-25.213	0.775
09_7_Ulac_3	17/09/2020	Ulva lactuca	3.19613	3.23907e+06	15.85	35.298	5.99	7.8785	0.41	2.305	0.43	0.225	2.78	364.551	50.987	3.75	6.649	-25.213	0.775
10_1_LdigB_1	19/10/2020	Laminaria digitata (base)	3.39638	3.87195e+06	14.18	35.198	5.63	7.806	0.33	5.32	0.49	0.31	2.98	97.931	10.668	0.4	6.969	-25.312	0.45
10_1_LdigB_2	19/10/2020	Laminaria digitata (base)	3.21492	2.81039e+06	14.18	35.198	5.63	7.806	0.33	5.32	0.49	0.31	2.98	97.931	10.668	0.4	6.969	-25.312	0.45
10_1_LdigB_3	19/10/2020	Laminaria digitata (base)	4.03997	4.27339e+06	14.18	35.198	5.63	7.806	0.33	5.32	0.49	0.31	2.98	97.931	10.668	0.4	6.969	-25.312	0.45
10_2_LdigM_1	19/10/2020	Laminaria digitata (medium)	27.1893	3.03906e+07	14.18	35.198	5.63	7.806	0.33	5.32	0.49	0.31	2.98	97.931	10.668	0.4	6.969	-25.312	0.45
10_2_LdigM_2	19/10/2020	Laminaria digitata (medium)	17.4651	1.95496e+07	14.18	35.198	5.63	7.806	0.33	5.32	0.49	0.31	2.98	97.931	10.668	0.4	6.969	-25.312	0.45
10_2_LdigM_3	19/10/2020	Laminaria digitata (medium)	34.147	3.20374e+07	14.18	35.198	5.63	7.806	0.33	5.32	0.49	0.31	2.98	97.931	10.668	0.4	6.969	-25.312	0.45
10_3_LdigO_1	19/10/2020	Laminaria digitata (old)	10.7965	1.4603e+07	14.18	35.198	5.63	7.806	0.33	5.32	0.49	0.31	2.98	97.931	10.668	0.4	6.969	-25.312	0.45
10_3_LdigO_2	19/10/2020	Laminaria digitata (old)	30.5606	3.62473e+07	14.18	35.198	5.63	7.806	0.33	5.32	0.49	0.31	2.98	97.931	10.668	0.4	6.969	-25.312	0.45
10_3_LdigO_3	19/10/2020	Laminaria digitata (old)	28.0207	2.3429e+07	14.18	35.198	5.63	7.806	0.33	5.32	0.49	0.31	2.98	97.931	10.668	0.4	6.969	-25.312	0.45
10_4_Fser_1	19/10/2020	Fucus serratus	8.15546	8.00053e+06	14.18	35.198	5.63	7.806	0.33	5.32	0.49	0.31	2.98	97.931	10.668	0.4	6.969	-25.312	0.45
10_4_Fser_2	19/10/2020	Fucus serratus	11.5695	1.11699e+07	14.18	35.198	5.63	7.806	0.33	5.32	0.49	0.31	2.98	97.931	10.668	0.4	6.969	-25.312	0.45
10_4_Fser_3	19/10/2020	Fucus serratus	9.95264	9.27971e+06	14.18	35.198	5.63	7.806	0.33	5.32	0.49	0.31	2.98	97.931	10.668	0.4	6.969	-25.312	0.45
10_5_Anod_1	19/10/2020	Ascophyllum nododum	13.4777	1.50973e+07	14.18	35.198	5.63	7.806	0.33	5.32	0.49	0.31	2.98	97.931	10.668	0.4	6.969	-25.312	0.45
10_5_Anod_2	19/10/2020	Ascophyllum nododum	8.10627	6.8539e+06	14.18	35.198	5.63	7.806	0.33	5.32	0.49	0.31	2.98	97.931	10.668	0.4	6.969	-25.312	0.45
10_5_Anod_3	19/10/2020	Ascophyllum nododum	11.3086	1.13873e+07	14.18	35.198	5.63	7.806	0.33	5.32	0.49	0.31	2.98	97.931	10.668	0.4	6.969	-25.312	0.45
10_6_Ppal_1	19/10/2020	Palmaria palmata	8.00985	8.60605e+06	14.18	35.198	5.63	7.806	0.33	5.32	0.49	0.31	2.98	97.931	10.668	0.4	6.969	-25.312	0.45
10_6_Ppal_2	19/10/2020	Palmaria palmata	11.5438	9.38018e+06	14.18	35.198	5.63	7.806	0.33	5.32	0.49	0.31	2.98	97.931	10.668	0.4	6.969	-25.312	0.45
10_6_Ppal_3	19/10/2020	Palmaria palmata	14.3398	1.36116e+07	14.18	35.198	5.63	7.806	0.33	5.32	0.49	0.31	2.98	97.931	10.668	0.4	6.969	-25.312	0.45
10_7_Ulac_1	19/10/2020	Ulva lactuca	10.8902	1.53573e+07	14.18	35.198	5.63	7.806	0.33	5.32	0.49	0.31	2.98	97.931	10.668	0.4	6.969	-25.312	0.45
10_7_Ulac_2	19/10/2020	Ulva lactuca	6.61975	6.63596e+06	14.18	35.198	5.63	7.806	0.33	5.32	0.49	0.31	2.98	97.931	10.668	0.4	6.969	-25.312	0.45
10_7_Ulac_3	19/10/2020	Ulva lactuca	16.6044	2.46176e+07	14.18	35.198	5.63	7.806	0.33	5.32	0.49	0.31	2.98	97.931	10.668	0.4	6.969	-25.312	0.45
11_1_LdigB_1	16/11/2020	Laminaria digitata (base)	2.5947	3.36449e+06	12.915	35.2145	5.96	7.7835	0.375	7.655	0.475	0.39	3.265	118.421	14.8425	1.1	5.7835	-26.2695	0.365
11_1_LdigB_2	16/11/2020	Laminaria digitata (base)	1.70983	1.47615e+06	12.915	35.2145	5.96	7.7835	0.375	7.655	0.475	0.39	3.265	118.421	14.8425	1.1	5.7835	-26.2695	0.365
11_1_LdigB_3	16/11/2020	Laminaria digitata (base)	3.45469	4.3013e+06	12.915	35.2145	5.96	7.7835	0.375	7.655	0.475	0.39	3.265	118.421	14.8425	1.1	5.7835	-26.2695	0.365
11_2_LdigM_1	16/11/2020	Laminaria digitata (medium)	13.3555	1.23299e+07	12.915	35.2145	5.96	7.7835	0.375	7.655	0.475	0.39	3.265	118.421	14.8425	1.1	5.7835	-26.2695	0.365
11_2_LdigM_2	16/11/2020	Laminaria digitata (medium)	9.50341	8.59074e+06	12.915	35.2145	5.96	7.7835	0.375	7.655	0.475	0.39	3.265	118.421	14.8425	1.1	5.7835	-26.2695	0.365
11_2_LdigM_3	16/11/2020	Laminaria digitata (medium)	12.2871	6.25248e+06	12.915	35.2145	5.96	7.7835	0.375	7.655	0.475	0.39	3.265	118.421	14.8425	1.1	5.7835	-26.2695	0.365
11_3_LdigO_1	16/11/2020	Laminaria digitata (old)	27.5315	3.96556e+07	12.915	35.2145	5.96	7.7835	0.375	7.655	0.475	0.39	3.265	118.421	14.8425	1.1	5.7835	-26.2695	0.365
11_3_LdigO_2	16/11/2020	Laminaria digitata (old)	22.2848	5.01905e+07	12.915	35.2145	5.96	7.7835	0.375	7.655	0.475	0.39	3.265	118.421	14.8425	1.1	5.7835	-26.2695	0.365
11_3_LdigO_3	16/11/2020	Laminaria digitata (old)	34.5361	4.69968e+07	12.915	35.2145	5.96	7.7835	0.375	7.655	0.475	0.39	3.265	118.421	14.8425	1.1	5.7835	-26.2695	0.365
11_4_Fser_1	16/11/2020	Fucus serratus	11.7773	8.92025e+06	12.915	35.2145	5.96	7.7835	0.375	7.655	0.475	0.39	3.265	118.421	14.8425	1.1	5.7835	-26.2695	0.365
11_4_Fser_2	16/11/2020	Fucus serratus	5.38807	4.55281e+06	12.915	35.2145	5.96	7.7835	0.375	7.655	0.475	0.39	3.265	118.421	14.8425	1.1	5.7835	-26.2695	0.365
11_4_Fser_3	16/11/2020	Fucus serratus	0.214024	88512.1	12.915	35.2145	5.96	7.7835	0.375	7.655	0.475	0.39	3.265	118.421	14.8425	1.1	5.7835	-26.2695	0.365
11_5_Anod_1	16/11/2020	Ascophyllum nododum	11.6635	1.15186e+07	12.915	35.2145	5.96	7.7835	0.375	7.655	0.475	0.39	3.265	118.421	14.8425	1.1	5.7835	-26.2695	0.365
11_5_Anod_2	16/11/2020	Ascophyllum nododum	10.0237	1.01135e+07	12.915	35.2145	5.96	7.7835	0.375	7.655	0.475	0.39	3.265	118.421	14.8425	1.1	5.7835	-26.2695	0.365
11_5_Anod_3	16/11/2020	Ascophyllum nododum	12.8732	1.44668e+07	12.915	35.2145	5.96	7.7835	0.375	7.655	0.475	0.39	3.265	118.421	14.8425	1.1	5.7835	-26.2695	0.365
11_6_Ppal_1	16/11/2020	Palmaria palmata	7.70692	6.74705e+06	12.915	35.2145	5.96	7.7835	0.375	7.655	0.475	0.39	3.265	118.421	14.8425	1.1	5.7835	-26.2695	0.365
11_6_Ppal_2	16/11/2020	Palmaria palmata	4.03251	3.77908e+06	12.915	35.2145	5.96	7.7835	0.375	7.655	0.475	0.39	3.265	118.421	14.8425	1.1	5.7835	-26.2695	0.365
11_6_Ppal_3	16/11/2020	Palmaria palmata	6.92231	5.27696e+06	12.915	35.2145	5.96	7.7835	0.375	7.655	0.475	0.39	3.265	118.421	14.8425	1.1	5.7835	-26.2695	0.365
11_7_Ulac_1	16/11/2020	Ulva lactuca	7.5839	9.39841e+06	12.915	35.2145	5.96	7.7835	0.375	7.655	0.475	0.39	3.265	118.421	14.8425	1.1	5.7835	-26.2695	0.365
11_7_Ulac_2	16/11/2020	Ulva lactuca	5.89331	5.31694e+06	12.915	35.2145	5.96	7.7835	0.375	7.655	0.475	0.39	3.265	118.421	14.8425	1.1	5.7835	-26.2695	0.365
11_7_Ulac_3	16/11/2020	Ulva lactuca	6.13169	8.11647e+06	12.915	35.2145	5.96	7.7835	0.375	7.655	0.475	0.39	3.265	118.421	14.8425	1.1	5.7835	-26.2695	0.365
12_1_LdigB_1	15/12/2020	Laminaria digitata (base)	3.54367	3.80338e+06	11.805	35.0635	6.075	7.7865	0.325	7.95	0.205	0.375	2.945	162.541	27.5545	1.05	5.2385	-26.319	0.32
12_1_LdigB_2	15/12/2020	Laminaria digitata (base)	6.19415	7.29167e+06	11.805	35.0635	6.075	7.7865	0.325	7.95	0.205	0.375	2.945	162.541	27.5545	1.05	5.2385	-26.319	0.32
12_1_LdigB_3	15/12/2020	Laminaria digitata (base)	1.48851	1.48548e+06	11.805	35.0635	6.075	7.7865	0.325	7.95	0.205	0.375	2.945	162.541	27.5545	1.05	5.2385	-26.319	0.32
12_2_LdigM_1	15/12/2020	Laminaria digitata (medium)	3.24994	3.6525e+06	11.805	35.0635	6.075	7.7865	0.325	7.95	0.205	0.375	2.945	162.541	27.5545	1.05	5.2385	-26.319	0.32
12_2_LdigM_2	15/12/2020	Laminaria digitata (medium)	6.98607	8.33906e+06	11.805	35.0635	6.075	7.7865	0.325	7.95	0.205	0.375	2.945	162.541	27.5545	1.05	5.2385	-26.319	0.32
12_2_LdigM_3	15/12/2020	Laminaria digitata (medium)	1.76785	2.11717e+06	11.805	35.0635	6.075	7.7865	0.325	7.95	0.205	0.375	2.945	162.541	27.5545	1.05	5.2385	-26.319	0.32
12_3_LdigO_1	15/12/2020	Laminaria digitata (old)	15.1489	1.91531e+07	11.805	35.0635	6.075	7.7865	0.325	7.95	0.205	0.375	2.945	162.541	27.5545	1.05	5.2385	-26.319	0.32
12_3_LdigO_2	15/12/2020	Laminaria digitata (old)	32.4621	3.15647e+07	11.805	35.0635	6.075	7.7865	0.325	7.95	0.205	0.375	2.945	162.541	27.5545	1.05	5.2385	-26.319	0.32
12_3_LdigO_3	15/12/2020	Laminaria digitata (old)	20.2192	2.66386e+07	11.805	35.0635	6.075	7.7865	0.325	7.95	0.205	0.375	2.945	162.541	27.5545	1.05	5.2385	-26.319	0.32
12_4_Fser_1	15/12/2020	Fucus serratus	7.45252	5.69079e+06	11.805	35.0635	6.075	7.7865	0.325	7.95	0.205	0.375	2.945	162.541	27.5545	1.05	5.2385	-26.319	0.32
12_4_Fser_2	15/12/2020	Fucus serratus	6.79937	5.57032e+06	11.805	35.0635	6.075	7.7865	0.325	7.95	0.205	0.375	2.945	162.541	27.5545	1.05	5.2385	-26.319	0.32
12_4_Fser_3	15/12/2020	Fucus serratus	6.19238	5.1432e+06	11.805	35.0635	6.075	7.7865	0.325	7.95	0.205	0.375	2.945	162.541	27.5545	1.05	5.2385	-26.319	0.32
12_5_Anod_1	15/12/2020	Ascophyllum nododum	8.56551	1.00116e+07	11.805	35.0635	6.075	7.7865	0.325	7.95	0.205	0.375	2.945	162.541	27.5545	1.05	5.2385	-26.319	0.32
12_5_Anod_2	15/12/2020	Ascophyllum nododum	7.02058	6.16479e+06	11.805	35.0635	6.075	7.7865	0.325	7.95	0.205	0.375	2.945	162.541	27.5545	1.05	5.2385	-26.319	0.32
12_5_Anod_3	15/12/2020	Ascophyllum nododum	4.81647	4.60793e+06	11.805	35.0635	6.075	7.7865	0.325	7.95	0.205	0.375	2.945	162.541	27.5545	1.05	5.2385	-26.319	0.32
12_6_Ppal_1	15/12/2020	Palmaria palmata	15.9045	7.86862e+06	11.805	35.0635	6.075	7.7865	0.325	7.95	0.205	0.375	2.945	162.541	27.5545	1.05	5.2385	-26.319	0.32
12_6_Ppal_2	15/12/2020	Palmaria palmata	11.2244	1.07229e+07	11.805	35.0635	6.075	7.7865	0.325	7.95	0.205	0.375	2.945	162.541	27.5545	1.05	5.2385	-26.319	0.32
12_6_Ppal_3	15/12/2020	Palmaria palmata	5.35436	4.70915e+06	11.805	35.0635	6.075	7.7865	0.325	7.95	0.205	0.375	2.945	162.541	27.5545	1.05	5.2385	-26.319	0.32
12_7_Ulac_1	15/12/2020	Ulva lactuca	11.3086	5.13107e+06	11.805	35.0635	6.075	7.7865	0.325	7.95	0.205	0.375	2.945	162.541	27.5545	1.05	5.2385	-26.319	0.32
12_7_Ulac_2	15/12/2020	Ulva lactuca	10.6413	4.66526e+06	11.805	35.0635	6.075	7.7865	0.325	7.95	0.205	0.375	2.945	162.541	27.5545	1.05	5.2385	-26.319	0.32
12_7_Ulac_3	15/12/2020	Ulva lactuca	6.22563	4.14248e+06	11.805	35.0635	6.075	7.7865	0.325	7.95	0.205	0.375	2.945	162.541	27.5545	1.05	5.2385	-26.319	0.32
01_1_LdigB_1	14/01/2021	Laminaria digitata (base)	2.48591	3.05291e+06	10.0875	34.7975	6.185	7.7885	0.245	8.175	0.18	0.395	3.45	157.76	33.68	0.65	9.045	-24.97	0.26
01_1_LdigB_2	14/01/2021	Laminaria digitata (base)	1.03205	1.01783e+06	10.0875	34.7975	6.185	7.7885	0.245	8.175	0.18	0.395	3.45	157.76	33.68	0.65	9.045	-24.97	0.26
01_1_LdigB_3	14/01/2021	Laminaria digitata (base)	1.39706	1.58035e+06	10.0875	34.7975	6.185	7.7885	0.245	8.175	0.18	0.395	3.45	157.76	33.68	0.65	9.045	-24.97	0.26
01_2_LdigM_1	14/01/2021	Laminaria digitata (medium)	1.9813	2.62055e+06	10.0875	34.7975	6.185	7.7885	0.245	8.175	0.18	0.395	3.45	157.76	33.68	0.65	9.045	-24.97	0.26
01_2_LdigM_2	14/01/2021	Laminaria digitata (medium)	1.00373	874424	10.0875	34.7975	6.185	7.7885	0.245	8.175	0.18	0.395	3.45	157.76	33.68	0.65	9.045	-24.97	0.26
01_2_LdigM_3	14/01/2021	Laminaria digitata (medium)	2.45705	2.83314e+06	10.0875	34.7975	6.185	7.7885	0.245	8.175	0.18	0.395	3.45	157.76	33.68	0.65	9.045	-24.97	0.26
01_3_LdigO_1	14/01/2021	Laminaria digitata (old)	1.47585	1.81022e+06	10.0875	34.7975	6.185	7.7885	0.245	8.175	0.18	0.395	3.45	157.76	33.68	0.65	9.045	-24.97	0.26
01_3_LdigO_2	14/01/2021	Laminaria digitata (old)	3.77856	3.66782e+06	10.0875	34.7975	6.185	7.7885	0.245	8.175	0.18	0.395	3.45	157.76	33.68	0.65	9.045	-24.97	0.26
01_3_LdigO_3	14/01/2021	Laminaria digitata (old)	6.15995	8.49574e+06	10.0875	34.7975	6.185	7.7885	0.245	8.175	0.18	0.395	3.45	157.76	33.68	0.65	9.045	-24.97	0.26
01_4_Fser_1	14/01/2021	Fucus serratus	1.57711	1.92446e+06	10.0875	34.7975	6.185	7.7885	0.245	8.175	0.18	0.395	3.45	157.76	33.68	0.65	9.045	-24.97	0.26
01_4_Fser_2	14/01/2021	Fucus serratus	2.87957	2.73185e+06	10.0875	34.7975	6.185	7.7885	0.245	8.175	0.18	0.395	3.45	157.76	33.68	0.65	9.045	-24.97	0.26
01_4_Fser_3	14/01/2021	Fucus serratus	4.72585	5.43278e+06	10.0875	34.7975	6.185	7.7885	0.245	8.175	0.18	0.395	3.45	157.76	33.68	0.65	9.045	-24.97	0.26
01_5_Anod_1	14/01/2021	Ascophyllum nododum	3.68928	3.27801e+06	10.0875	34.7975	6.185	7.7885	0.245	8.175	0.18	0.395	3.45	157.76	33.68	0.65	9.045	-24.97	0.26
01_5_Anod_2	14/01/2021	Ascophyllum nododum	2.74066	3.27973e+06	10.0875	34.7975	6.185	7.7885	0.245	8.175	0.18	0.395	3.45	157.76	33.68	0.65	9.045	-24.97	0.26
01_5_Anod_3	14/01/2021	Ascophyllum nododum	2.11536	2.8823e+06	10.0875	34.7975	6.185	7.7885	0.245	8.175	0.18	0.395	3.45	157.76	33.68	0.65	9.045	-24.97	0.26
01_6_Ppal_1	14/01/2021	Palmaria palmata	1.83485	2.02561e+06	10.0875	34.7975	6.185	7.7885	0.245	8.175	0.18	0.395	3.45	157.76	33.68	0.65	9.045	-24.97	0.26
01_6_Ppal_2	14/01/2021	Palmaria palmata	4.03516	3.06254e+06	10.0875	34.7975	6.185	7.7885	0.245	8.175	0.18	0.395	3.45	157.76	33.68	0.65	9.045	-24.97	0.26
01_6_Ppal_3	14/01/2021	Palmaria palmata	2.70729	3.80891e+06	10.0875	34.7975	6.185	7.7885	0.245	8.175	0.18	0.395	3.45	157.76	33.68	0.65	9.045	-24.97	0.26
01_7_Ulac_1	14/01/2021	Ulva lactuca	4.77381	7.61186e+06	10.0875	34.7975	6.185	7.7885	0.245	8.175	0.18	0.395	3.45	157.76	33.68	0.65	9.045	-24.97	0.26
01_7_Ulac_2	14/01/2021	Ulva lactuca	1.59834	2.20194e+06	10.0875	34.7975	6.185	7.7885	0.245	8.175	0.18	0.395	3.45	157.76	33.68	0.65	9.045	-24.97	0.26
01_7_Ulac_3	14/01/2021	Ulva lactuca	1.5201	1.59625e+06	10.0875	34.7975	6.185	7.7885	0.245	8.175	0.18	0.395	3.45	157.76	33.68	0.65	9.045	-24.97	0.26
