## Supplementary material for "Year-round quantification, structure and dynamics of epibacterial communities from diverse macroalgae reveal a persistent core microbiota and strong host specificities": SuppFile S2

### Sheet: Feuil1
SuppTable 1: MIQE table
Experimental design
	Definition of experimental groups	Seventy experimental groups: seven type of algal tissues (L. digitata (basal, medium and old blades), A. nodosum, F. serratus, P. palmata and Ulva sp.) at 10 sampling dates (10/02/20, 12/03/20, 05/06/20, 06/07/20, 05/08/20, 17/09/20, 19/10/20, 16/11/20, 15/12/20, 14/01/21)
	Number within each group	n=3, except for basal L.digitata in February and Ulva sp. in March where n=2
Sample
	Description	All groups: epiphytic communities from fresh macroalgal surface
	Volume of sample processed	50 cm2
	Processing procedure	Sampling with sterile swabs using a 5-cm square template on both sides of the algal thallus
	Freezing procedure	-20°C
	Sample storage conditions and duration	-20°C, less than 8 months
Nucleic acid extraction
	Procedure	DNA/RNA Miniprep kit, ZymoBiomics
	Nucleic acid quantification instrument and method	Method: Quantifluor dsDNA system (Promega); Instrument: plate reader Spark Tecan
	Purity (A260/280)	Nanodrop
qPCR target information
	gene symbol	16S rRNA gene
	amplicon length	926F/1062R: 136 bp
	in silico specificity screen	926F/1062R: 94.1% coverage for bacteria. Coverages assessed with Silva TestPrime on SSUr 138.1 Ref database (June 2024; 1 mismatche allowed)
qPCR oligonucleotides
	primer sequences	926F: 5'-AAACTCAAAKGAATTGACGG-3'; 1062R: 5'-CTCACRRCACGAGCTGAC-3'
	manufacturer of oligonucleotides	Eurogentec
	purification method	desalting
qPCR protocol
	reaction volume	5 µl
	amount of DNA	0.75 ng
	primer, Mg2+ and dNTP concentration	300 nM of each primer; Mg2+ and dNTP according to kit
	polymerase identity and concentration	FastStart Taq DNA polymerase
	buffer/kit identity and manufacturer	LightCycle 480 SYBR Green I Master (Roche)
	additives	SYBR Green
	Manufacturer of plates	LightCycler 480 Multiwell Plate 384 (Roche)
	Complete thermocycling parameters	10 min at 95°C; 45 cycles of 10 s at 95°C / 20 s at 64°C / 10 s at 72°C; 5 s at 95°C. Melting curve from 65°C to 97°C
	reaction setup	manual
	manufacturer of qPCR instrument	Roche
qPCR validation
	specificity	melting curve
	Cq of NTC	926F/1062R: 34.7
	Calibration curve with slope and y intercept	926F/1062R: slope = -3.262 ; y intercept = 37.18
	PCR efficiency calculated from slope	926F/1062R: 2.026
Data analysis
	qPCR analysis program	LightCycler 480 Software, LCS480 1.5.0.39
	Method of Cq determination	Abs Quant / 2nd Derivative Max
	Number and stage of technical replicates	3 technical replicates at the qPCR stage
	Statistical method for results significance
