## Supplementary material for "Year-round quantification, structure and dynamics of epibacterial communities from diverse macroalgae reveal a persistent core microbiota and strong host specificities": SuppFile S3

### Sheet: Sheet1
Supp Table 2. For each type of tissue, the number of samples where each genus is present is indicated. Maximum is 30, exepct for LdigB and Ulva were there are only 29 samples.
Phylum	Class	Order	Family	Genus	LdigB	LdigM	LdigO	Ldig_All	Anod	Fser	Ppal	Ulva	Specific to one species?	Present on all species?
Proteobacteria	Gammaproteobacteria	Granulosicoccales	Granulosicoccaceae	Granulosicoccus	29	30	30	89	30	30	30	29	No	Yes
Proteobacteria	Alphaproteobacteria	Caulobacterales	Hyphomonadaceae	Hellea	28	29	30	87	30	29	30	29	No	Yes
Bacteroidota	Bacteroidia	Flavobacteriales	Flavobacteriaceae	Algitalea	23	25	26	74	26	29	30	29	No	Yes
Bacteroidota	Bacteroidia	Chitinophagales	Saprospiraceae	Lewinella	12	27	29	68	28	30	29	29	No	Yes
Proteobacteria	Alphaproteobacteria	Caulobacterales	Hyphomonadaceae	Litorimonas	29	30	30	89	30	30	30	28	No	Yes
Proteobacteria	Alphaproteobacteria	Caulobacterales	Hyphomonadaceae	Robiginitomaculum	20	30	30	80	20	28	30	28	No	Yes
Bacteroidota	Bacteroidia	Chitinophagales	Saprospiraceae	Portibacter	20	28	29	77	30	30	30	28	No	Yes
Bacteroidota	Bacteroidia	Chitinophagales	Saprospiraceae	Rubidimonas	11	30	30	71	28	30	29	28	No	Yes
Deinococcota	Deinococci	Deinococcales	Trueperaceae	Truepera	2	3	12	17	11	28	28	28	No	Yes
Proteobacteria	Alphaproteobacteria	Caulobacterales	Hyphomonadaceae	Fretibacter	28	30	30	88	30	30	24	28	No	Yes
Actinobacteriota	Acidimicrobiia	Microtrichales	Microtrichaceae	Sva0996 marine group	21	28	30	79	24	30	30	27	No	Yes
Proteobacteria	Alphaproteobacteria	Rhodobacterales	Rhodobacteraceae	Yoonia-Loktanella	15	16	19	50	26	28	24	27	No	Yes
Proteobacteria	Alphaproteobacteria	Rhodobacterales	Rhodobacteraceae	Jannaschia	0	1	0	1	4	0	9	27	No	No
Planctomycetota	Planctomycetes	Pirellulales	Pirellulaceae	Blastopirellula	29	30	30	89	30	30	28	25	No	Yes
Proteobacteria	Alphaproteobacteria	Rhodobacterales	Rhodobacteraceae	Litoreibacter	14	20	13	47	29	24	18	25	No	Yes
Bacteroidota	Bacteroidia	Flavobacteriales	Flavobacteriaceae	Polaribacter	2	5	10	17	4	13	15	25	No	Yes
Proteobacteria	Alphaproteobacteria	Rhodobacterales	Rhodobacteraceae	Sulfitobacter	10	6	6	22	6	13	14	24	No	Yes
Fusobacteriota	Fusobacteriia	Fusobacteriales	Fusobacteriaceae	Psychrilyobacter	13	15	12	40	21	26	22	23	No	Yes
Bdellovibrionota	Bdellovibrionia	Bdellovibrionales	Bdellovibrionaceae	Bdellovibrio	22	28	27	77	29	28	27	22	No	Yes
Proteobacteria	Alphaproteobacteria	Rhizobiales	Rhizobiaceae	Pseudahrensia	2	6	12	20	23	18	25	22	No	Yes
Bacteroidota	Bacteroidia	Flavobacteriales	Flavobacteriaceae	Maribacter	10	15	20	45	28	27	24	22	No	Yes
Proteobacteria	Gammaproteobacteria	Thiotrichales	Thiotrichaceae	Thiothrix	3	4	3	10	6	15	24	22	No	Yes
Bdellovibrionota	Bdellovibrionia	Bacteriovoracales	Bacteriovoracaceae	Peredibacter	19	24	24	67	19	20	24	21	No	Yes
Proteobacteria	Gammaproteobacteria	Arenicellales	Arenicellaceae	HTCC5015	1	1	2	4	0	16	23	21	No	No
Proteobacteria	Alphaproteobacteria	Rhodobacterales	Rhodobacteraceae	Octadecabacter	18	15	17	50	20	12	15	17	No	Yes
Bacteroidota	Bacteroidia	Flavobacteriales	Flavobacteriaceae	Winogradskyella	4	6	13	23	7	9	11	17	No	Yes
Bacteroidota	Bacteroidia	Flavobacteriales	Flavobacteriaceae	Tenacibaculum	16	19	24	59	24	24	24	16	No	Yes
Kingdom_Bacteria	Kingdom_Bacteria	Kingdom_Bacteria	Kingdom_Bacteria	Kingdom_Bacteria	4	15	21	40	21	21	26	15	No	Yes
Proteobacteria	Alphaproteobacteria	Sphingomonadales	Sphingomonadaceae	Erythrobacter	10	21	23	54	15	7	20	15	No	Yes
Proteobacteria	Gammaproteobacteria	Enterobacterales	Colwelliaceae	Colwellia	8	8	12	28	3	15	17	15	No	Yes
Bacteroidota	Bacteroidia	Flavobacteriales	Flavobacteriaceae	Aurantivirga	0	3	8	11	3	5	11	14	No	Yes
Campylobacterota	Campylobacteria	Campylobacterales	Sulfurovaceae	Sulfurovum	7	6	3	16	1	7	10	14	No	Yes
Proteobacteria	Gammaproteobacteria	Thiotrichales	Thiotrichaceae	Cocleimonas	1	11	21	33	2	8	12	13	No	Yes
Proteobacteria	Gammaproteobacteria	Pseudomonadales	Cellvibrionaceae	Marinagarivorans	2	5	1	8	4	7	10	13	No	Yes
Proteobacteria	Gammaproteobacteria	Burkholderiales	Burkholderiaceae	Limnobacter	0	5	9	14	1	22	23	12	No	Yes
Proteobacteria	Gammaproteobacteria	Thiotrichales	Thiotrichaceae	Leucothrix	2	1	8	11	1	7	18	12	No	Yes
Bacteroidota	Bacteroidia	Flavobacteriales	Flavobacteriaceae	Algibacter	4	3	4	11	6	10	6	12	No	Yes
Actinobacteriota	Acidimicrobiia	Microtrichales	Ilumatobacteraceae	Ilumatobacter	4	5	4	13	18	27	27	11	No	Yes
Proteobacteria	Gammaproteobacteria	Pseudomonadales	Cellvibrionaceae	Agaribacterium	0	0	0	0	8	3	2	10	No	No
Bacteroidota	Bacteroidia	Chitinophagales	Saprospiraceae	Aureispira	5	4	5	14	5	9	14	9	No	Yes
Bacteroidota	Bacteroidia	Flavobacteriales	Flavobacteriaceae	Dokdonia	15	16	17	48	24	16	11	9	No	Yes
Bacteroidota	Bacteroidia	Cytophagales	Cyclobacteriaceae	Reichenbachiella	2	4	7	13	5	10	11	9	No	Yes
Desulfobacterota	Desulfobulbia	Desulfobulbales	Desulfocapsaceae	Desulforhopalus	1	3	1	5	2	6	4	9	No	Yes
Bacteroidota	Bacteroidia	Flavobacteriales	Schleiferiaceae	Schleiferia	2	2	12	16	9	26	19	8	No	Yes
Bacteroidota	Bacteroidia	Flavobacteriales	Flavobacteriaceae	Aquimarina	8	14	21	43	20	11	15	8	No	Yes
Proteobacteria	Gammaproteobacteria	Arenicellales	Arenicellaceae	Arenicella	28	23	25	76	28	27	13	8	No	Yes
Bdellovibrionota	Bdellovibrionia	Bdellovibrionales	Bdellovibrionaceae	OM27 clade	2	10	15	27	17	27	25	7	No	Yes
Bacteroidota	Bacteroidia	Flavobacteriales	Flavobacteriaceae	Pibocella	0	3	6	9	6	26	13	7	No	Yes
Bacteroidota	Bacteroidia	Flavobacteriales	Crocinitomicaceae	Crocinitomix	2	3	8	13	9	15	8	7	No	Yes
Bacteroidota	Bacteroidia	Flavobacteriales	Cryomorphaceae	Vicingus	4	8	13	25	5	13	6	7	No	Yes
Bacteroidota	Bacteroidia	Flavobacteriales	Flavobacteriaceae	Aquibacter	1	0	0	1	1	0	6	7	No	No
Bacteroidota	Bacteroidia	Flavobacteriales	Flavobacteriaceae	Nonlabens	4	3	10	17	11	9	4	7	No	Yes
Proteobacteria	Gammaproteobacteria	Enterobacterales	Pseudoalteromonadaceae	Pseudoalteromonas	5	2	1	8	2	5	4	7	No	Yes
Bacteroidota	Bacteroidia	Flavobacteriales	Flavobacteriaceae	Postechiella	0	1	2	3	0	0	2	7	No	No
Planctomycetota	Planctomycetes	Pirellulales	Pirellulaceae	Rubripirellula	1	4	5	10	4	6	10	6	No	Yes
Bacteroidota	Bacteroidia	Flavobacteriales	Flavobacteriaceae	Lacinutrix	2	1	1	4	0	3	10	6	No	No
Proteobacteria	Gammaproteobacteria	Enterobacterales	Vibrionaceae	Aliivibrio	4	5	3	12	4	4	6	6	No	Yes
Campylobacterota	Campylobacteria	Campylobacterales	Arcobacteraceae	Halarcobacter	1	3	2	6	0	8	6	6	No	No
Proteobacteria	Alphaproteobacteria	Rhodobacterales	Rhodobacteraceae	Roseobacter clade NAC11-7 lineage	0	1	1	2	2	23	6	6	No	Yes
Spirochaetota	Spirochaetia	Spirochaetales	Spirochaetaceae	Spirochaeta 2	2	2	3	7	1	2	5	6	No	Yes
Bacteroidota	Bacteroidia	Flavobacteriales	Flavobacteriaceae	Lutibacter	3	5	0	8	0	4	3	6	No	No
Proteobacteria	Gammaproteobacteria	Pseudomonadales	Halieaceae	Halioglobus	2	1	1	4	2	1	3	6	No	Yes
Proteobacteria	Gammaproteobacteria	Enterobacterales	Colwelliaceae	Thalassotalea	14	15	20	49	22	17	2	6	No	Yes
Proteobacteria	Alphaproteobacteria	Sphingomonadales	Sphingomonadaceae	Sphingorhabdus	12	3	6	21	9	1	1	6	No	Yes
Bacteroidota	Bacteroidia	Flavobacteriales	Flavobacteriaceae	Lutimonas	7	3	1	11	1	2	1	6	No	Yes
Proteobacteria	Gammaproteobacteria	Burkholderiales	Methylophilaceae	Methylotenera	1	0	0	1	0	0	1	6	No	No
Proteobacteria	Alphaproteobacteria	Rhodobacterales	Rhodobacteraceae	Vadicella	0	0	0	0	0	0	0	6	Yes	No
Myxococcota	Polyangia	Haliangiales	Haliangiaceae	Haliangium	2	10	14	26	16	22	12	5	No	Yes
Bacteroidota	Bacteroidia	Chitinophagales	Chitinophagaceae	Taibaiella	1	0	3	4	5	11	10	5	No	Yes
Bacteroidota	Bacteroidia	Flavobacteriales	Flavobacteriaceae	Olleya	3	4	6	13	1	5	7	5	No	Yes
Proteobacteria	Alphaproteobacteria	Rickettsiales	Rickettsiaceae	Candidatus Megaira	0	0	0	0	1	1	5	5	No	No
Bacteroidota	Bacteroidia	Flavobacteriales	Crocinitomicaceae	Fluviicola	2	1	2	5	1	3	3	5	No	Yes
Planctomycetota	Planctomycetes	Pirellulales	Pirellulaceae	Rhodopirellula	2	13	23	38	26	28	21	4	No	Yes
Proteobacteria	Gammaproteobacteria	Arenicellales	Arenicellaceae	Perspicuibacter	14	12	14	40	1	15	15	4	No	Yes
Bacteroidota	Bacteroidia	Flavobacteriales	Flavobacteriaceae	Ulvibacter	5	10	18	33	10	3	8	4	No	Yes
Proteobacteria	Gammaproteobacteria	Pseudomonadales	Marinomonadaceae	Marinomonas	2	2	7	11	5	13	5	4	No	Yes
Proteobacteria	Gammaproteobacteria	Enterobacterales	Pseudoalteromonadaceae	Psychrosphaera	3	0	6	9	2	4	4	4	No	Yes
Bacteroidota	Bacteroidia	Bacteroidales	Marinilabiliaceae	Labilibacter	3	2	2	7	3	8	4	4	No	Yes
Acidobacteriota	Thermoanaerobaculia	Thermoanaerobaculales	Thermoanaerobaculaceae	Subgroup 10	0	0	1	1	1	2	4	4	No	Yes
Bacteroidota	Bacteroidia	Flavobacteriales	Flavobacteriaceae	Flavobacterium	2	4	2	8	1	4	3	4	No	Yes
Bacteroidota	Bacteroidia	Bacteroidales	Prolixibacteraceae	Draconibacterium	3	3	2	8	0	3	3	4	No	No
Proteobacteria	Alphaproteobacteria	Rhodospirillales	Thalassospiraceae	Thalassospira	2	2	1	5	1	4	3	4	No	Yes
Proteobacteria	Gammaproteobacteria	Enterobacterales	Alteromonadaceae	Alteromonas	3	1	1	5	3	2	3	4	No	Yes
Proteobacteria	Alphaproteobacteria	Caulobacterales	Hyphomonadaceae	Algimonas	0	0	0	0	0	1	2	4	No	No
Campylobacterota	Campylobacteria	Campylobacterales	Arcobacteraceae	Poseidonibacter	1	0	1	2	1	1	1	4	No	Yes
Proteobacteria	Gammaproteobacteria	Enterobacterales	Alteromonadaceae	Glaciecola	1	1	3	5	22	10	0	4	No	No
Bacteroidota	Bacteroidia	Flavobacteriales	Flavobacteriaceae	Flavirhabdus	1	1	5	7	0	1	17	3	No	No
Proteobacteria	Alphaproteobacteria	Caulobacterales	Hyphomonadaceae	Hyphomonas	0	1	0	1	3	10	8	3	No	Yes
Bacteroidota	Bacteroidia	Flavobacteriales	Flavobacteriaceae	Cellulophaga	2	2	0	4	1	8	6	3	No	Yes
Proteobacteria	Alphaproteobacteria	Rhodobacterales	Rhodobacteraceae	Celeribacter	0	0	0	0	2	3	5	3	No	No
Proteobacteria	Gammaproteobacteria	Pseudomonadales	Halomonadaceae	Cobetia	2	0	0	2	3	2	2	3	No	Yes
Bacteroidota	Bacteroidia	Cytophagales	Cyclobacteriaceae	Fabibacter	0	4	0	4	2	0	1	3	No	No
Bacteroidota	Bacteroidia	Flavobacteriales	Flavobacteriaceae	Aestuariimonas	1	1	0	2	1	1	1	3	No	Yes
Proteobacteria	Gammaproteobacteria	Steroidobacterales	Woeseiaceae	Woeseia	1	0	1	2	1	0	1	3	No	No
Proteobacteria	Gammaproteobacteria	Enterobacterales	Vibrionaceae	Vibrio	1	0	0	1	7	5	1	3	No	Yes
Bacteroidota	Bacteroidia	Flavobacteriales	Flavobacteriaceae	Flavicella	0	1	0	1	0	2	1	3	No	No
Firmicutes	Clostridia	Lachnospirales	Defluviitaleaceae	Defluviitaleaceae UCG-011	0	0	1	1	1	0	1	3	No	No
Bacteroidota	Bacteroidia	Cytophagales	Spirosomaceae	Taeseokella	0	0	0	0	0	4	1	3	No	No
Proteobacteria	Gammaproteobacteria	Enterobacterales	Shewanellaceae	Shewanella	1	1	0	2	3	1	0	3	No	No
Proteobacteria	Gammaproteobacteria	Pseudomonadales	Halieaceae	OM60(NOR5) clade	0	2	0	2	0	0	0	3	No	No
Desulfobacterota	Desulfobacteria	Desulfobacterales	Desulfosarcinaceae	Sva0081 sediment group	0	0	0	0	0	1	0	3	No	No
Bacteroidota	Bacteroidia	Flavobacteriales	Flavobacteriaceae	Hyunsoonleella	0	0	0	0	0	0	0	3	Yes	No
Bacteroidota	Bacteroidia	Flavobacteriales	Cryomorphaceae	Owenweeksia	0	0	0	0	0	0	0	3	Yes	No
Fusobacteriota	Fusobacteriia	Fusobacteriales	Fusobacteriaceae	Propionigenium	0	0	0	0	0	0	0	3	Yes	No
Proteobacteria	Gammaproteobacteria	Enterobacterales	Alteromonadaceae	Paraglaciecola	6	8	13	27	3	5	13	2	No	Yes
Myxococcota	Myxococcia	Myxococcales	Myxococcaceae	P3OB-42	0	0	3	3	2	4	6	2	No	Yes
Proteobacteria	Alphaproteobacteria	Rhodobacterales	Rhodobacteraceae	Planktotalea	0	0	0	0	0	1	5	2	No	No
Bacteroidota	Bacteroidia	Flavobacteriales	Flavobacteriaceae	Zobellia	1	3	2	6	4	4	4	2	No	Yes
Proteobacteria	Alphaproteobacteria	Rhizobiales	Hyphomicrobiaceae	Filomicrobium	0	0	0	0	1	2	4	2	No	No
Proteobacteria	Alphaproteobacteria	Sphingomonadales	Sphingomonadaceae	Altererythrobacter	0	2	7	9	11	1	3	2	No	Yes
Proteobacteria	Alphaproteobacteria	Rhodobacterales	Rhodobacteraceae	Amylibacter	0	0	0	0	0	2	3	2	No	No
Bacteroidota	Bacteroidia	Flavobacteriales	Crocinitomicaceae	Salinirepens	1	1	0	2	1	3	2	2	No	Yes
Bacteroidota	Bacteroidia	Bacteroidales	Prolixibacteraceae	Roseimarinus	1	0	1	2	2	2	2	2	No	Yes
Proteobacteria	Alphaproteobacteria	Rhodobacterales	Rhodobacteraceae	Roseobacter	1	4	1	6	3	3	1	2	No	Yes
Verrucomicrobiota	Verrucomicrobiae	Verrucomicrobiales	Rubritaleaceae	Roseibacillus	4	0	0	4	10	2	1	2	No	Yes
Bacteroidota	Bacteroidia	Flavobacteriales	Flavobacteriaceae	Pricia	0	1	0	1	4	2	1	2	No	Yes
Desulfobacterota	Desulfobulbia	Desulfobulbales	Desulfobulbaceae	Desulfobulbus	0	0	1	1	0	1	1	2	No	No
Bacteroidota	Bacteroidia	Bacteroidales	Marinifilaceae	Marinifilum	0	0	0	0	0	1	1	2	No	No
Bacteroidota	Bacteroidia	Cytophagales	Microscillaceae	Microscilla	0	0	0	0	0	1	1	2	No	No
Desulfobacterota	Desulfuromonadia	Desulfuromonadales	Geopsychrobacteraceae	Desulfuromusa	0	0	0	0	1	0	1	2	No	No
Proteobacteria	Alphaproteobacteria	Rhizobiales	Rhizobiaceae	Lentilitoribacter	0	0	0	0	1	0	1	2	No	No
Proteobacteria	Alphaproteobacteria	Rhizobiales	Rhizobiaceae	Ahrensia	0	0	0	0	0	0	1	2	No	No
Proteobacteria	Alphaproteobacteria	Defluviicoccales	Defluviicoccaceae	Defluviicoccus	0	0	0	0	0	0	1	2	No	No
Bacteroidota	Bacteroidia	Flavobacteriales	Flavobacteriaceae	Formosa	4	1	1	6	0	1	0	2	No	No
Proteobacteria	Gammaproteobacteria	Pseudomonadales	Halieaceae	Marimicrobium	1	0	0	1	0	1	0	2	No	No
Proteobacteria	Gammaproteobacteria	Gammaproteobacteria Incertae Sedis	Unknown Family	Candidatus Berkiella	0	0	1	1	0	0	0	2	No	No
Proteobacteria	Alphaproteobacteria	Rhodobacterales	Rhodobacteraceae	Dinoroseobacter	0	1	0	1	0	0	0	2	No	No
Acidobacteriota	Holophagae	Acanthopleuribacterales	Acanthopleuribacteraceae	Acanthopleuribacter	0	0	0	0	0	1	0	2	No	No
Proteobacteria	Alphaproteobacteria	Rhodobacterales	Rhodobacteraceae	Halocynthiibacter	0	0	0	0	0	1	0	2	No	No
Proteobacteria	Gammaproteobacteria	Enterobacterales	Colwelliaceae	Litorilituus	0	0	0	0	0	1	0	2	No	No
Proteobacteria	Alphaproteobacteria	Rhodospirillales	Magnetospiraceae	Magnetospira	0	0	0	0	0	1	0	2	No	No
Proteobacteria	Gammaproteobacteria	Gammaproteobacteria Incertae Sedis	Unknown Family	Marinicella	4	10	13	27	15	11	10	1	No	Yes
Proteobacteria	Gammaproteobacteria	Pseudomonadales	Cellvibrionaceae	Candidatus Endobugula	2	10	13	25	1	8	4	1	No	Yes
Proteobacteria	Alphaproteobacteria	Rhodobacterales	Rhodobacteraceae	Aestuariibius	0	0	2	2	1	1	3	1	No	Yes
Proteobacteria	Gammaproteobacteria	Pseudomonadales	Porticoccaceae	C1-B045	0	0	4	4	1	5	2	1	No	Yes
Bdellovibrionota	Oligoflexia	Oligoflexales	Oligoflexaceae	Pseudobacteriovorax	0	2	0	2	3	2	2	1	No	Yes
Proteobacteria	Alphaproteobacteria	Rhodobacterales	Rhodobacteraceae	Albimonas	1	0	0	1	0	2	2	1	No	No
Proteobacteria	Alphaproteobacteria	Caulobacterales	Parvularculaceae	Parvularcula	0	0	0	0	0	2	2	1	No	No
Proteobacteria	Gammaproteobacteria	Pseudomonadales	Alcanivoracaceae1	Alcanivorax	0	1	0	1	1	2	1	1	No	Yes
Firmicutes	Clostridia	Peptostreptococcales-Tissierellales	Fusibacteraceae	Fusibacter	1	0	0	1	0	0	1	1	No	No
Bacteroidota	Bacteroidia	Flavobacteriales	Flavobacteriaceae	Ichthyenterobacterium	0	1	0	1	0	0	1	1	No	No
Bacteroidota	Bacteroidia	Bacteroidales	Bacteroidaceae	Bacteroides	0	0	0	0	1	1	1	1	No	No
Bacteroidota	Bacteroidia	Cytophagales	Cyclobacteriaceae	Algoriphagus	0	0	0	0	0	0	1	1	No	No
Bacteroidota	Bacteroidia	Chitinophagales	Chitinophagaceae	Edaphobaculum	0	0	0	0	0	0	1	1	No	No
Proteobacteria	Gammaproteobacteria	Enterobacterales	Moritellaceae	Paramoritella	0	0	0	0	0	0	1	1	No	No
Proteobacteria	Alphaproteobacteria	Kiloniellales	Kiloniellaceae	Pelagibius	0	0	0	0	0	0	1	1	No	No
Proteobacteria	Alphaproteobacteria	Rhodobacterales	Rhodobacteraceae	Pseudoruegeria	0	0	0	0	0	0	1	1	No	No
Proteobacteria	Alphaproteobacteria	Caulobacterales	Parvularculaceae	Amphiplicatus	4	1	0	5	0	0	0	1	No	No
Bacteroidota	Bacteroidia	Flavobacteriales	Flavobacteriaceae	Arcticiflavibacter	1	2	0	3	0	0	0	1	No	No
Proteobacteria	Gammaproteobacteria	Enterobacterales	Psychromonadaceae	Psychromonas	1	0	1	2	2	3	0	1	No	No
Bacteroidota	Bacteroidia	Cytophagales	Cyclobacteriaceae	Fulvivirga	0	1	1	2	1	2	0	1	No	No
Proteobacteria	Gammaproteobacteria	Pseudomonadales	Pseudomonadaceae	Pseudomonas	2	0	0	2	0	1	0	1	No	No
Proteobacteria	Gammaproteobacteria	Enterobacterales	Alteromonadaceae	Agaribacter	0	1	1	2	0	0	0	1	No	No
Proteobacteria	Gammaproteobacteria	Enterobacterales	Alteromonadaceae	Aliiglaciecola	0	0	1	1	11	12	0	1	No	No
Campylobacterota	Campylobacteria	Campylobacterales	Sulfurospirillaceae	Sulfurospirillum	1	0	0	1	0	1	0	1	No	No
Proteobacteria	Gammaproteobacteria	Pseudomonadales	Hahellaceae	Hahella	0	0	1	1	1	0	0	1	No	No
Bacteroidota	Bacteroidia	Flavobacteriales	Flavobacteriaceae	Ascidiimonas	0	1	0	1	0	0	0	1	No	No
Firmicutes	Bacilli	Mycoplasmatales	Mycoplasmataceae	Candidatus Bacilloplasma	1	0	0	1	0	0	0	1	No	No
Bacteroidota	Bacteroidia	Bacteroidales	Marinilabiliaceae	Carboxylicivirga	1	0	0	1	0	0	0	1	No	No
Proteobacteria	Gammaproteobacteria	Enterobacterales	Vibrionaceae	Photobacterium	0	1	0	1	0	0	0	1	No	No
Bacteroidota	Bacteroidia	Cytophagales	Spirosomaceae	Spirosoma	0	1	0	1	0	0	0	1	No	No
Proteobacteria	Gammaproteobacteria	Pseudomonadales	Saccharospirillaceae	Reinekea	0	0	0	0	4	7	0	1	No	No
Myxococcota	Polyangia	Polyangiales	Sandaracinaceae	Sandaracinus	0	0	0	0	0	2	0	1	No	No
Desulfobacterota	Desulfobacteria	Desulfobacterales	Desulfosarcinaceae	Algorimarina	0	0	0	0	0	1	0	1	No	No
Desulfobacterota	Desulfobulbia	Desulfobulbales	Desulfocapsaceae	SEEP-SRB4	0	0	0	0	0	1	0	1	No	No
Abditibacteriota	Abditibacteria	Abditibacteriales	Abditibacteriaceae	Abditibacterium	0	0	0	0	0	0	0	1	Yes	No
Bacteroidota	Bacteroidia	Flavobacteriales	Flavobacteriaceae	Actibacter	0	0	0	0	0	0	0	1	Yes	No
Bacteroidota	Bacteroidia	Flavobacteriales	Flavobacteriaceae	Aequorivita	0	0	0	0	0	0	0	1	Yes	No
Proteobacteria	Gammaproteobacteria	Francisellales	Francisellaceae	Allofrancisella	0	0	0	0	0	0	0	1	Yes	No
Proteobacteria	Alphaproteobacteria	Rhodobacterales	Rhodobacteraceae	Aquimixticola	0	0	0	0	0	0	0	1	Yes	No
Bacteroidota	Bacteroidia	Chitinophagales	Chitinophagaceae	Aurantisolimonas	0	0	0	0	0	0	0	1	Yes	No
Proteobacteria	Alphaproteobacteria	Caulobacterales	Caulobacteraceae	Brevundimonas	0	0	0	0	0	0	0	1	Yes	No
Calditrichota	Calditrichia	Calditrichales	Calditrichaceae	Caldithrix	0	0	0	0	0	0	0	1	Yes	No
Actinobacteriota	Acidimicrobiia	Actinomarinales	Actinomarinaceae	Candidatus Actinomarina	0	0	0	0	0	0	0	1	Yes	No
Desulfobacterota	Desulfobacteria	Desulfobacterales	Desulfobacteraceae	Candidatus Desulfamplus	0	0	0	0	0	0	0	1	Yes	No
Verrucomicrobiota	Chlamydiae	Chlamydiales	Simkaniaceae	Candidatus Fritschea	0	0	0	0	0	0	0	1	Yes	No
Proteobacteria	Alphaproteobacteria	Parvibaculales	Parvibaculaceae	Candidatus Phaeomarinobacter	0	0	0	0	0	0	0	1	Yes	No
Proteobacteria	Gammaproteobacteria	Pseudomonadales	Halieaceae	Chromatocurvus	0	0	0	0	0	0	0	1	Yes	No
Bacteroidota	Bacteroidia	Cytophagales	Cytophagaceae	Cytophaga	0	0	0	0	0	0	0	1	Yes	No
Proteobacteria	Gammaproteobacteria	Gammaproteobacteria Incertae Sedis	Unknown Family	Endothiovibrio	0	0	0	0	0	0	0	1	Yes	No
Proteobacteria	Gammaproteobacteria	Enterobacterales	Vibrionaceae	Enterovibrio	0	0	0	0	0	0	0	1	Yes	No
Desulfobacterota	Desulfovibrionia	Desulfovibrionales	Desulfovibrionaceae	Halodesulfovibrio	0	0	0	0	0	0	0	1	Yes	No
Bacteroidota	Ignavibacteria	Ignavibacteriales	Melioribacteraceae	IheB3-7	0	0	0	0	0	0	0	1	Yes	No
Bacteroidota	Bacteroidia	Bacteroidales	Tannerellaceae	Macellibacteroides	0	0	0	0	0	0	0	1	Yes	No
Proteobacteria	Alphaproteobacteria	Rhodobacterales	Rhodobacteraceae	Maribius	0	0	0	0	0	0	0	1	Yes	No
Bacteroidota	Bacteroidia	Flavobacteriales	Flavobacteriaceae	Maritimimonas	0	0	0	0	0	0	0	1	Yes	No
Proteobacteria	Alphaproteobacteria	Rhodobacterales	Rhodobacteraceae	Marivita	0	0	0	0	0	0	0	1	Yes	No
Proteobacteria	Alphaproteobacteria	Rickettsiales	Fokiniaceae	MD3-55	0	0	0	0	0	0	0	1	Yes	No
Bacteroidota	Bacteroidia	Flavobacteriales	Flavobacteriaceae	Mesonia	0	0	0	0	0	0	0	1	Yes	No
Bacteroidota	Bacteroidia	Sphingobacteriales	Sphingobacteriaceae	Mucilaginibacter	0	0	0	0	0	0	0	1	Yes	No
Actinobacteriota	Actinobacteria	Propionibacteriales	Nocardioidaceae	Nocardioides	0	0	0	0	0	0	0	1	Yes	No
Proteobacteria	Gammaproteobacteria	Burkholderiales	Nitrosomonadaceae	oc32	0	0	0	0	0	0	0	1	Yes	No
Myxococcota	Polyangia	Polyangiales	Polyangiaceae	Pajaroellobacter	0	0	0	0	0	0	0	1	Yes	No
Bacteroidota	Bacteroidia	Cytophagales	Spirosomaceae	Persicitalea	0	0	0	0	0	0	0	1	Yes	No
Proteobacteria	Gammaproteobacteria	Piscirickettsiales	Piscirickettsiaceae	Piscirickettsia	0	0	0	0	0	0	0	1	Yes	No
Proteobacteria	Gammaproteobacteria	Pseudomonadales	Porticoccaceae	Porticoccus	0	0	0	0	0	0	0	1	Yes	No
Proteobacteria	Alphaproteobacteria	Rhodobacterales	Rhodobacteraceae	Profundibacterium	0	0	0	0	0	0	0	1	Yes	No
Proteobacteria	Alphaproteobacteria	Rhodobacterales	Rhodobacteraceae	Roseicitreum	0	0	0	0	0	0	0	1	Yes	No
Firmicutes	Clostridia	Oscillospirales	Hungateiclostridiaceae	Ruminiclostridium	0	0	0	0	0	0	0	1	Yes	No
Verrucomicrobiota	Verrucomicrobiae	Pedosphaerales	Pedosphaeraceae	SCGC AAA164-E04	0	0	0	0	0	0	0	1	Yes	No
Proteobacteria	Alphaproteobacteria	Azospirillales	Azospirillaceae	Skermanella	0	0	0	0	0	0	0	1	Yes	No
Proteobacteria	Alphaproteobacteria	Sneathiellales	Sneathiellaceae	Sneathiella	0	0	0	0	0	0	0	1	Yes	No
Firmicutes	Bacilli	Lactobacillales	Streptococcaceae	Streptococcus	0	0	0	0	0	0	0	1	Yes	No
Proteobacteria	Alphaproteobacteria	Rhodospirillales	Terasakiellaceae	Terasakiella	0	0	0	0	0	0	0	1	Yes	No
Proteobacteria	Gammaproteobacteria	Enterobacterales	Colwelliaceae	Thalassomonas	0	0	0	0	0	0	0	1	Yes	No
Proteobacteria	Alphaproteobacteria	Rhodobacterales	Rhodobacteraceae	Tropicibacter	0	0	0	0	0	0	0	1	Yes	No
Bacteroidota	Bacteroidia	Flavobacteriales	Flavobacteriaceae	Kordia	0	0	1	1	6	1	9	0	No	No
Proteobacteria	Gammaproteobacteria	Enterobacterales	Kangiellaceae	Aliikangiella	0	1	1	2	0	0	7	0	No	No
Bacteroidota	Bacteroidia	Flavobacteriales	Flavobacteriaceae	Psychroserpens	0	0	2	2	8	3	6	0	No	No
Verrucomicrobiota	Verrucomicrobiae	Verrucomicrobiales	Rubritaleaceae	Rubritalea	1	3	4	8	10	8	4	0	No	No
Proteobacteria	Alphaproteobacteria	Rhodobacterales	Rhodobacteraceae	Silicimonas	0	3	2	5	5	12	3	0	No	No
Bdellovibrionota	Bdellovibrionia	Bacteriovoracales	Bacteriovoracaceae	Halobacteriovorax	1	1	3	5	3	0	3	0	No	No
Proteobacteria	Alphaproteobacteria	Thalassobaculales	Nisaeaceae	Nisaea	2	0	0	2	0	1	3	0	No	No
Proteobacteria	Alphaproteobacteria	Rhodobacterales	Rhodobacteraceae	Pelagimonas	0	1	3	4	2	0	2	0	No	No
Fibrobacterota	Chitinivibrionia	Chitinivibrionales	Chitinivibrionaceae	possible genus 03	0	3	0	3	0	1	2	0	No	No
Proteobacteria	Gammaproteobacteria	Enterobacterales	Alteromonadaceae	Pseudobowmanella	0	0	1	1	1	0	2	0	No	No
Proteobacteria	Alphaproteobacteria	Caulobacterales	Parvularculaceae	Marinicaulis	0	0	1	1	0	0	2	0	No	No
Proteobacteria	Gammaproteobacteria	Pseudomonadales	Cellvibrionaceae	Agarilytica	0	0	0	0	0	1	2	0	No	No
Proteobacteria	Alphaproteobacteria	Paracaedibacterales	Paracaedibacteraceae	Candidatus Captivus	0	0	0	0	0	1	2	0	No	No
Bacteroidota	Bacteroidia	Bacteroidales	Marinilabiliaceae	Saccharicrinis	0	0	0	0	0	0	2	0	Yes	No
Bacteroidota	Bacteroidia	Flavobacteriales	Flavobacteriaceae	Marixanthomonas	5	5	10	20	2	0	1	0	No	No
Proteobacteria	Gammaproteobacteria	Pseudomonadales	Nitrincolaceae	Profundimonas	2	4	4	10	0	1	1	0	No	No
Bacteroidota	Bacteroidia	Flavobacteriales	Flavobacteriaceae	Croceitalea	6	3	0	9	5	0	1	0	No	No
Proteobacteria	Alphaproteobacteria	Rhodobacterales	Rhodobacteraceae	Pontivivens	1	5	3	9	0	0	1	0	No	No
Bacteroidota	Bacteroidia	Flavobacteriales	Flavobacteriaceae	Wenyingzhuangia	1	0	2	3	1	2	1	0	No	No
Proteobacteria	Gammaproteobacteria	Pseudomonadales	Cellvibrionaceae	Eionea	0	1	1	2	0	2	1	0	No	No
Bacteroidota	Bacteroidia	Cytophagales	Amoebophilaceae	Candidatus Amoebophilus	1	0	1	2	0	0	1	0	No	No
Bacteroidota	Bacteroidia	Flavobacteriales	Flavobacteriaceae	Mariniflexile	1	1	0	2	0	0	1	0	No	No
Bacteroidota	Bacteroidia	Flavobacteriales	Flavobacteriaceae	Arenitalea	0	0	1	1	0	2	1	0	No	No
Bacteroidota	Bacteroidia	Flavobacteriales	Flavobacteriaceae	Meridianimaribacter	1	0	0	1	0	1	1	0	No	No
Bacteroidota	Bacteroidia	Flavobacteriales	Flavobacteriaceae	Spongiimicrobium	0	0	1	1	1	0	1	0	No	No
Proteobacteria	Gammaproteobacteria	Coxiellales	Coxiellaceae	Coxiella	0	0	1	1	0	0	1	0	No	No
Desulfobacterota	Desulfobulbia	Desulfobulbales	Desulfurivibrionaceae	MSBL7	1	0	0	1	0	0	1	0	No	No
Proteobacteria	Gammaproteobacteria	Pseudomonadales	Saccharospirillaceae	Oleispira	1	0	0	1	0	0	1	0	No	No
Bacteroidota	Bacteroidia	Flavobacteriales	Flavobacteriaceae	Pseudozobellia	0	0	0	0	11	2	1	0	No	No
Proteobacteria	Alphaproteobacteria	Rhodobacterales	Rhodobacteraceae	Aestuariivita	0	0	0	0	1	1	1	0	No	No
Fusobacteriota	Fusobacteriia	Fusobacteriales	Leptotrichiaceae	Hypnocyclicus	0	0	0	0	1	0	1	0	No	No
Proteobacteria	Gammaproteobacteria	Enterobacterales	Psychromonadaceae	Agarivorans	0	0	0	0	0	0	1	0	Yes	No
Desulfobacterota	Desulfobulbia	Desulfobulbales	Desulfobulbaceae	Candidatus Electrothrix	0	0	0	0	0	0	1	0	Yes	No
Desulfobacterota	Desulfobulbia	Desulfobulbales	Desulfocapsaceae	Desulfocapsa	0	0	0	0	0	0	1	0	Yes	No
Bacteroidota	Bacteroidia	Flavobacteriales	Flavobacteriaceae	Flaviramulus	0	0	0	0	0	0	1	0	Yes	No
Proteobacteria	Alphaproteobacteria	Kiloniellales	Kiloniellaceae	Kiloniella	0	0	0	0	0	0	1	0	Yes	No
Bacteroidota	Bacteroidia	Chitinophagales	Saprospiraceae	Phaeodactylibacter	0	0	0	0	0	0	1	0	Yes	No
Proteobacteria	Alphaproteobacteria	Rhizobiales	Rhizobiaceae	Roseitalea	0	0	0	0	0	0	1	0	Yes	No
Proteobacteria	Gammaproteobacteria	Burkholderiales	Oxalobacteraceae	s3t2d-1089	0	0	0	0	0	0	1	0	Yes	No
Bacteroidota	Bacteroidia	Flavobacteriales	Flavobacteriaceae	Spongiiferula	0	0	0	0	0	0	1	0	Yes	No
Proteobacteria	Alphaproteobacteria	Rhodobacterales	Rhodobacteraceae	Tateyamaria	15	19	15	49	27	2	0	0	No	No
Proteobacteria	Gammaproteobacteria	Pseudomonadales	Spongiibacteraceae	BD1-7 clade	0	2	8	10	0	1	0	0	No	No
Planctomycetota	Planctomycetes	Planctomycetales	Rubinisphaeraceae	Fuerstia	2	1	4	7	0	0	0	0	Yes	No
Verrucomicrobiota	Verrucomicrobiae	Verrucomicrobiales	Rubritaleaceae	Persicirhabdus	2	0	4	6	1	0	0	0	No	No
Proteobacteria	Gammaproteobacteria	Pseudomonadales	Cellvibrionaceae	Marinibactrum	0	1	3	4	3	1	0	0	No	No
Proteobacteria	Gammaproteobacteria	Pseudomonadales	Oleiphilaceae	Oleiphilus	1	1	2	4	0	0	0	0	Yes	No
Proteobacteria	Alphaproteobacteria	Rhodobacterales	Rhodobacteraceae	Pseudohalocynthiibacter	1	0	3	4	0	0	0	0	Yes	No
Bacteroidota	Bacteroidia	Sphingobacteriales	Sphingobacteriaceae	Pedobacter	1	1	0	2	0	2	0	0	No	No
Proteobacteria	Gammaproteobacteria	Pseudomonadales	Moraxellaceae	Acinetobacter	0	0	2	2	1	0	0	0	No	No
Bacteroidota	Bacteroidia	Flavobacteriales	Cryomorphaceae	Cryomorpha	0	1	1	2	0	0	0	0	Yes	No
Bacteroidota	Bacteroidia	Flavobacteriales	Flavobacteriaceae	Litoribaculum	0	2	0	2	0	0	0	0	Yes	No
Proteobacteria	Alphaproteobacteria	Sphingomonadales	Sphingomonadaceae	Parablastomonas	2	0	0	2	0	0	0	0	Yes	No
Proteobacteria	Alphaproteobacteria	Rhodobacterales	Rhodobacteraceae	Pseudorhodobacter	1	1	0	2	0	0	0	0	Yes	No
Proteobacteria	Alphaproteobacteria	Rhizobiales	Rhizobiaceae	Hoeflea	0	1	0	1	0	2	0	0	No	No
Proteobacteria	Gammaproteobacteria	Pseudomonadales	Spongiibacteraceae	Oceanicoccus	0	1	0	1	1	1	0	0	No	No
Proteobacteria	Gammaproteobacteria	Burkholderiales	Burkholderiaceae	Burkholderia-Caballeronia-Paraburkholderia	0	0	1	1	0	1	0	0	No	No
Proteobacteria	Alphaproteobacteria	Rhizobiales	Stappiaceae	Labrenzia	1	0	0	1	1	0	0	0	No	No
Actinobacteriota	Actinobacteria	Corynebacteriales	Corynebacteriaceae	Lawsonella	1	0	0	1	1	0	0	0	No	No
Proteobacteria	Gammaproteobacteria	Enterobacterales	Alteromonadaceae	Aestuariibacter	0	1	0	1	0	0	0	0	Yes	No
Bacteroidota	Bacteroidia	Cytophagales	Bernardetiaceae	Bernardetia	0	1	0	1	0	0	0	0	Yes	No
Firmicutes	Bacilli	Brevibacillales	Brevibacillaceae	Brevibacillus	1	0	0	1	0	0	0	0	Yes	No
Bacteroidota	Bacteroidia	Flavobacteriales	Crocinitomicaceae	Brumimicrobium	0	1	0	1	0	0	0	0	Yes	No
Verrucomicrobiota	Omnitrophia	Omnitrophales	Omnitrophaceae	Candidatus Omnitrophus	0	1	0	1	0	0	0	0	Yes	No
Proteobacteria	Gammaproteobacteria	Enterobacterales	Vibrionaceae	Candidatus Photodesmus	1	0	0	1	0	0	0	0	Yes	No
Firmicutes	Clostridia	Clostridiales	Clostridiaceae	Clostridium sensu stricto 16	0	1	0	1	0	0	0	0	Yes	No
Bacteroidota	Bacteroidia	Chitinophagales	Chitinophagaceae	Crenotalea	0	1	0	1	0	0	0	0	Yes	No
Proteobacteria	Alphaproteobacteria	Rhizobiales	Devosiaceae	Devosia	0	0	1	1	0	0	0	0	Yes	No
Proteobacteria	Gammaproteobacteria	Xanthomonadales	Rhodanobacteraceae	Dokdonella	0	1	0	1	0	0	0	0	Yes	No
Proteobacteria	Gammaproteobacteria	Enterobacterales	Enterobacteriaceae	Escherichia-Shigella	0	1	0	1	0	0	0	0	Yes	No
Proteobacteria	Alphaproteobacteria	Caulobacterales	Hyphomonadaceae	Hirschia	0	1	0	1	0	0	0	0	Yes	No
Proteobacteria	Gammaproteobacteria	Pseudomonadales	Alcanivoracaceae	Ketobacter	0	1	0	1	0	0	0	0	Yes	No
Firmicutes	Bacilli	Staphylococcales	Staphylococcaceae	Macrococcus	1	0	0	1	0	0	0	0	Yes	No
Bacteroidota	Bacteroidia	Flavobacteriales	Cryomorphaceae	NS10 marine group	1	0	0	1	0	0	0	0	Yes	No
Proteobacteria	Alphaproteobacteria	Rhodobacterales	Rhodobacteraceae	Pseudopelagicola	0	0	1	1	0	0	0	0	Yes	No
Proteobacteria	Gammaproteobacteria	Pseudomonadales	Moraxellaceae	Psychrobacter	1	0	0	1	0	0	0	0	Yes	No
Bacteroidota	Bacteroidia	Flavobacteriales	Flavobacteriaceae	Pustulibacterium	0	1	0	1	0	0	0	0	Yes	No
Actinobacteriota	Actinobacteria	Micrococcales	Microbacteriaceae	Salinibacterium	1	0	0	1	0	0	0	0	Yes	No
Fusobacteriota	Fusobacteriia	Fusobacteriales	Leptotrichiaceae	Sebaldella	1	0	0	1	0	0	0	0	Yes	No
Spirochaetota	Spirochaetia	Spirochaetales	Spirochaetaceae	Sediminispirochaeta	0	1	0	1	0	0	0	0	Yes	No
Firmicutes	Bacilli	Bacillales	Planococcaceae	Solibacillus	1	0	0	1	0	0	0	0	Yes	No
Bacteroidota	Bacteroidia	Sphingobacteriales	Sphingobacteriaceae	Sphingobacterium	0	0	1	1	0	0	0	0	Yes	No
Firmicutes	Bacilli	Staphylococcales	Staphylococcaceae	Staphylococcus	1	0	0	1	0	0	0	0	Yes	No
Campylobacterota	Campylobacteria	Campylobacterales	Sulfurimonadaceae	Sulfurimonas	1	0	0	1	0	0	0	0	Yes	No
Proteobacteria	Gammaproteobacteria	Pseudomonadales	Saccharospirillaceae	Oceaniserpentilla	0	0	0	0	1	3	0	0	No	No
Planctomycetota	Phycisphaerae	Phycisphaerales	Phycisphaeraceae	Algisphaera	0	0	0	0	17	2	0	0	No	No
Bacteroidota	Bacteroidia	Cytophagales	Bernardetiaceae	Garritya	0	0	0	0	1	2	0	0	No	No
Bacteroidota	Bacteroidia	Cytophagales	Cyclobacteriaceae	Ekhidna	0	0	0	0	0	2	0	0	Yes	No
Proteobacteria	Alphaproteobacteria	Rhodobacterales	Rhodobacteraceae	Lentibacter	0	0	0	0	0	2	0	0	Yes	No
Bacteroidota	Bacteroidia	Cytophagales	Cyclobacteriaceae	Marinoscillum	0	0	0	0	0	2	0	0	Yes	No
Myxococcota	Polyangia	Nannocystales	Nannocystaceae	Nannocystis	0	0	0	0	0	2	0	0	Yes	No
Bacteroidota	Bacteroidia	Flavobacteriales	Flavobacteriaceae	Costertonia	0	0	0	0	11	1	0	0	No	No
Bacteroidota	Bacteroidia	Flavobacteriales	Flavobacteriaceae	Jejudonia	0	0	0	0	2	1	0	0	No	No
Proteobacteria	Gammaproteobacteria	Enterobacterales	Shewanellaceae	Psychrobium	0	0	0	0	1	1	0	0	No	No
Bacteroidota	Bacteroidia	Bacteroidales	Prevotellaceae	Alloprevotella	0	0	0	0	0	1	0	0	Yes	No
Firmicutes	Clostridia	Peptostreptococcales-Tissierellales	Anaerovoracaceae	Anaerovorax	0	0	0	0	0	1	0	0	Yes	No
Proteobacteria	Alphaproteobacteria	Rhizobiales	Rhizobiales Incertae Sedis	Anderseniella	0	0	0	0	0	1	0	0	Yes	No
Bacteroidota	Bacteroidia	Flavobacteriales	Flavobacteriaceae	Aureitalea	0	0	0	0	0	1	0	0	Yes	No
Campylobacterota	Campylobacteria	Campylobacterales	Campylobacteraceae	Campylobacter	0	0	0	0	0	1	0	0	Yes	No
Proteobacteria	Gammaproteobacteria	Piscirickettsiales	Piscirickettsiaceae	Candidatus Endoecteinascidia	0	0	0	0	0	1	0	0	Yes	No
Proteobacteria	Gammaproteobacteria	Beggiatoales	Beggiatoaceae	Candidatus Thiophysa	0	0	0	0	0	1	0	0	Yes	No
Fusobacteriota	Fusobacteriia	Fusobacteriales	Fusobacteriaceae	Cetobacterium	0	0	0	0	0	1	0	0	Yes	No
Proteobacteria	Alphaproteobacteria	Rhodobacterales	Rhodobacteraceae	Loktanella	0	0	0	0	0	1	0	0	Yes	No
Proteobacteria	Alphaproteobacteria	Rhizobiales	Rhizobiaceae	Martelella	0	0	0	0	0	1	0	0	Yes	No
Campylobacterota	Campylobacteria	Campylobacterales	Arcobacteraceae	Pseudarcobacter	0	0	0	0	0	1	0	0	Yes	No
Proteobacteria	Alphaproteobacteria	Rhodobacterales	Rhodobacteraceae	Roseobacter clade Marinomonas lineage	0	0	0	0	0	1	0	0	Yes	No
Planctomycetota	Phycisphaerae	Phycisphaerales	Phycisphaeraceae	SM1A02	0	0	0	0	0	1	0	0	Yes	No
Proteobacteria	Gammaproteobacteria	Pseudomonadales	Saccharospirillaceae	Spongiispira	0	0	0	0	0	1	0	0	Yes	No
Spirochaetota	Spirochaetia	Spirochaetales	Spirochaetaceae	Treponema	0	0	0	0	0	1	0	0	Yes	No
Bacteroidota	Bacteroidia	Cytophagales	Cyclobacteriaceae	Tunicatimonas	0	0	0	0	0	1	0	0	Yes	No
Proteobacteria	Gammaproteobacteria	Pseudomonadales	Endozoicomonadaceae	Endozoicomonas	0	0	0	0	2	0	0	0	Yes	No
Bacteroidota	Bacteroidia	Bacteroidales	Marinilabiliaceae	Alkaliflexus	0	0	0	0	1	0	0	0	Yes	No
Firmicutes	Clostridia	Peptostreptococcales-Tissierellales	Family XI	Anaerococcus	0	0	0	0	1	0	0	0	Yes	No
Bacteroidota	Bacteroidia	Flavobacteriales	Flavobacteriaceae	Aureisphaera	0	0	0	0	1	0	0	0	Yes	No
Bacteroidota	Bacteroidia	Flavobacteriales	Flavobacteriaceae	Changchengzhania	0	0	0	0	1	0	0	0	Yes	No
Desulfobacterota	Desulfobacteria	Desulfobacterales	Desulfobacteraceae	Desulfoconvexum	0	0	0	0	1	0	0	0	Yes	No
Actinobacteriota	Actinobacteria	Euzebyales	Euzebyaceae	Euzebya	0	0	0	0	1	0	0	0	Yes	No
Proteobacteria	Alphaproteobacteria	Kiloniellales	Kiloniellaceae	Limibacillus	0	0	0	0	1	0	0	0	Yes	No
Bacteroidota	Bacteroidia	Flavobacteriales	Flavobacteriaceae	Mesoflavibacter	0	0	0	0	1	0	0	0	Yes	No
Bacteroidota	Bacteroidia	Bacteroidales	Paludibacteraceae	Paludibacter	0	0	0	0	1	0	0	0	Yes	No
Planctomycetota	Planctomycetes	Pirellulales	Pirellulaceae	Pirellula	0	0	0	0	1	0	0	0	Yes	No
Proteobacteria	Alphaproteobacteria	Rhodobacterales	Rhodobacteraceae	Roseobacter clade CHAB-I-5 lineage	0	0	0	0	1	0	0	0	Yes	No
Proteobacteria	Alphaproteobacteria	Rhodobacterales	Rhodobacteraceae	Ruegeria	0	0	0	0	1	0	0	0	Yes	No
Proteobacteria	Gammaproteobacteria	Enterobacterales	Vibrionaceae	Thaumasiovibrio	0	0	0	0	1	0	0	0	Yes	No
Proteobacteria	Gammaproteobacteria	Enterobacterales	Alteromonadaceae	XY-R5	0	0	0	0	1	0	0	0	Yes	No
