## Supplementary material for "Year-round quantification, structure and dynamics of epibacterial communities from diverse macroalgae reveal a persistent core microbiota and strong host specificities": SuppFile S4

### Sheet: Sheet1
Supp Table 3. Differentially abundant ASVs through seasons. If an ASV was found differentially abundant acrcoss months, "1" is indicated, "0" otherwise.
						LdigB	LdigM	LdigO	Anod	Fser	Ppal	Ulva
Number of differentially abundant ASVs through seasons						15	56	105	9	78	24	31
Phylum	Class	Order	Family	Genus	ASV
Actinobacteriota	Acidimicrobiia	Microtrichales	Ilumatobacteraceae	Ilumatobacter	ASV169	0	0	0	0	1	0	0
Actinobacteriota	Acidimicrobiia	Microtrichales	Microtrichaceae	NA	ASV109	0	1	1	0	0	0	0
Actinobacteriota	Acidimicrobiia	Microtrichales	Microtrichaceae	NA	ASV173	0	0	0	0	0	1	0
Actinobacteriota	Acidimicrobiia	Microtrichales	Microtrichaceae	NA	ASV207	0	0	0	0	1	0	0
Actinobacteriota	Acidimicrobiia	Microtrichales	Microtrichaceae	NA	ASV243	0	1	0	0	0	0	0
Actinobacteriota	Acidimicrobiia	Microtrichales	Microtrichaceae	NA	ASV277	0	0	0	0	1	0	0
Actinobacteriota	Acidimicrobiia	Microtrichales	Microtrichaceae	NA	ASV358	0	0	1	0	0	0	0
Actinobacteriota	Acidimicrobiia	Microtrichales	Microtrichaceae	NA	ASV50	0	1	1	0	0	0	0
Actinobacteriota	Acidimicrobiia	Microtrichales	Microtrichaceae	NA	ASV51	0	0	0	0	0	0	1
Actinobacteriota	Acidimicrobiia	Microtrichales	Microtrichaceae	NA	ASV645	0	1	0	0	0	0	0
Actinobacteriota	Acidimicrobiia	Microtrichales	Microtrichaceae	NA	ASV77	0	0	0	0	0	0	1
Actinobacteriota	Acidimicrobiia	Microtrichales	Microtrichaceae	Sva0996 marine group	ASV167	0	0	1	0	0	0	0
Actinobacteriota	Acidimicrobiia	Microtrichales	Microtrichaceae	Sva0996 marine group	ASV175	0	0	0	0	1	1	0
Actinobacteriota	Acidimicrobiia	Microtrichales	Microtrichaceae	Sva0996 marine group	ASV19	0	0	1	0	0	0	0
Actinobacteriota	Acidimicrobiia	Microtrichales	Microtrichaceae	Sva0996 marine group	ASV313	0	0	0	0	1	0	0
Actinobacteriota	Acidimicrobiia	Microtrichales	Microtrichaceae	Sva0996 marine group	ASV329	0	0	1	0	0	0	0
Actinobacteriota	Acidimicrobiia	Microtrichales	Microtrichaceae	Sva0996 marine group	ASV630	0	0	0	0	1	0	0
Actinobacteriota	Acidimicrobiia	Microtrichales	Microtrichaceae	Sva0996 marine group	ASV75	0	0	1	0	0	0	0
Actinobacteriota	Acidimicrobiia	Microtrichales	Microtrichaceae	Sva0996 marine group	ASV8	0	0	1	0	0	0	0
Actinobacteriota	Acidimicrobiia	Microtrichales	Microtrichaceae	Sva0996 marine group	ASV82	0	0	1	0	0	0	0
Actinobacteriota	Acidimicrobiia	Microtrichales	Microtrichaceae	Sva0996 marine group	ASV979	0	0	0	0	1	0	0
Bacteroidota	Bacteroidia	Chitinophagales	NA	NA	ASV716	0	0	0	0	1	0	0
Bacteroidota	Bacteroidia	Chitinophagales	Saprospiraceae	NA	ASV101	1	1	1	0	0	0	0
Bacteroidota	Bacteroidia	Chitinophagales	Saprospiraceae	NA	ASV102	0	1	0	0	0	0	0
Bacteroidota	Bacteroidia	Chitinophagales	Saprospiraceae	NA	ASV107	0	0	1	0	0	0	0
Bacteroidota	Bacteroidia	Chitinophagales	Saprospiraceae	NA	ASV1086	0	0	0	0	1	0	0
Bacteroidota	Bacteroidia	Chitinophagales	Saprospiraceae	NA	ASV110	0	0	1	0	0	0	0
Bacteroidota	Bacteroidia	Chitinophagales	Saprospiraceae	NA	ASV114	0	0	0	0	0	0	1
Bacteroidota	Bacteroidia	Chitinophagales	Saprospiraceae	NA	ASV1147	0	0	0	0	1	0	0
Bacteroidota	Bacteroidia	Chitinophagales	Saprospiraceae	NA	ASV126	0	0	1	0	0	0	0
Bacteroidota	Bacteroidia	Chitinophagales	Saprospiraceae	NA	ASV1417	0	0	0	0	1	0	0
Bacteroidota	Bacteroidia	Chitinophagales	Saprospiraceae	NA	ASV1485	0	0	0	0	0	1	0
Bacteroidota	Bacteroidia	Chitinophagales	Saprospiraceae	NA	ASV1491	0	0	0	0	1	0	0
Bacteroidota	Bacteroidia	Chitinophagales	Saprospiraceae	NA	ASV1517	0	0	0	0	1	0	0
Bacteroidota	Bacteroidia	Chitinophagales	Saprospiraceae	NA	ASV153	0	0	0	0	0	1	0
Bacteroidota	Bacteroidia	Chitinophagales	Saprospiraceae	NA	ASV1552	0	0	1	0	0	0	0
Bacteroidota	Bacteroidia	Chitinophagales	Saprospiraceae	NA	ASV1645	0	0	1	0	0	0	0
Bacteroidota	Bacteroidia	Chitinophagales	Saprospiraceae	NA	ASV202	0	0	1	0	0	0	0
Bacteroidota	Bacteroidia	Chitinophagales	Saprospiraceae	NA	ASV221	0	1	1	0	0	0	0
Bacteroidota	Bacteroidia	Chitinophagales	Saprospiraceae	NA	ASV224	0	0	0	0	1	0	0
Bacteroidota	Bacteroidia	Chitinophagales	Saprospiraceae	NA	ASV237	0	0	0	1	0	0	0
Bacteroidota	Bacteroidia	Chitinophagales	Saprospiraceae	NA	ASV239	0	0	0	0	1	0	0
Bacteroidota	Bacteroidia	Chitinophagales	Saprospiraceae	NA	ASV2526	0	0	0	0	1	0	0
Bacteroidota	Bacteroidia	Chitinophagales	Saprospiraceae	NA	ASV2708	0	0	1	0	0	0	0
Bacteroidota	Bacteroidia	Chitinophagales	Saprospiraceae	NA	ASV305	0	0	0	0	0	0	1
Bacteroidota	Bacteroidia	Chitinophagales	Saprospiraceae	NA	ASV315	0	0	0	0	0	1	0
Bacteroidota	Bacteroidia	Chitinophagales	Saprospiraceae	NA	ASV321	0	0	0	0	0	1	0
Bacteroidota	Bacteroidia	Chitinophagales	Saprospiraceae	NA	ASV330	0	0	1	0	0	0	0
Bacteroidota	Bacteroidia	Chitinophagales	Saprospiraceae	NA	ASV347	0	0	1	0	0	0	0
Bacteroidota	Bacteroidia	Chitinophagales	Saprospiraceae	NA	ASV361	0	0	0	0	1	0	0
Bacteroidota	Bacteroidia	Chitinophagales	Saprospiraceae	NA	ASV384	0	1	1	0	0	0	0
Bacteroidota	Bacteroidia	Chitinophagales	Saprospiraceae	NA	ASV389	0	1	0	0	0	0	0
Bacteroidota	Bacteroidia	Chitinophagales	Saprospiraceae	NA	ASV395	0	0	0	0	0	0	1
Bacteroidota	Bacteroidia	Chitinophagales	Saprospiraceae	NA	ASV400	0	0	0	0	1	0	0
Bacteroidota	Bacteroidia	Chitinophagales	Saprospiraceae	NA	ASV404	0	0	0	0	1	0	0
Bacteroidota	Bacteroidia	Chitinophagales	Saprospiraceae	NA	ASV433	0	1	1	0	0	0	0
Bacteroidota	Bacteroidia	Chitinophagales	Saprospiraceae	NA	ASV437	0	1	0	0	0	0	0
Bacteroidota	Bacteroidia	Chitinophagales	Saprospiraceae	NA	ASV442	0	0	1	0	0	0	0
Bacteroidota	Bacteroidia	Chitinophagales	Saprospiraceae	NA	ASV463	0	0	0	0	1	0	0
Bacteroidota	Bacteroidia	Chitinophagales	Saprospiraceae	NA	ASV492	0	0	0	1	0	0	0
Bacteroidota	Bacteroidia	Chitinophagales	Saprospiraceae	NA	ASV497	0	0	0	0	0	1	0
Bacteroidota	Bacteroidia	Chitinophagales	Saprospiraceae	NA	ASV514	0	0	0	0	1	0	0
Bacteroidota	Bacteroidia	Chitinophagales	Saprospiraceae	NA	ASV534	0	1	1	0	0	0	0
Bacteroidota	Bacteroidia	Chitinophagales	Saprospiraceae	NA	ASV551	0	0	0	0	0	1	0
Bacteroidota	Bacteroidia	Chitinophagales	Saprospiraceae	NA	ASV581	0	0	0	0	1	0	0
Bacteroidota	Bacteroidia	Chitinophagales	Saprospiraceae	NA	ASV591	0	0	0	0	1	0	0
Bacteroidota	Bacteroidia	Chitinophagales	Saprospiraceae	NA	ASV632	0	1	1	0	0	0	0
Bacteroidota	Bacteroidia	Chitinophagales	Saprospiraceae	NA	ASV728	0	0	0	0	0	1	0
Bacteroidota	Bacteroidia	Chitinophagales	Saprospiraceae	NA	ASV793	0	0	0	0	1	0	0
Bacteroidota	Bacteroidia	Chitinophagales	Saprospiraceae	NA	ASV825	0	0	0	0	1	0	0
Bacteroidota	Bacteroidia	Chitinophagales	Saprospiraceae	NA	ASV850	0	0	0	0	0	1	0
Bacteroidota	Bacteroidia	Chitinophagales	Saprospiraceae	NA	ASV89	0	1	1	0	0	0	0
Bacteroidota	Bacteroidia	Chitinophagales	Saprospiraceae	NA	ASV93	0	1	0	0	0	0	0
Bacteroidota	Bacteroidia	Chitinophagales	Saprospiraceae	NA	ASV963	0	0	0	0	0	0	1
Bacteroidota	Bacteroidia	Chitinophagales	Saprospiraceae	Lewinella	ASV1095	0	0	0	0	1	0	0
Bacteroidota	Bacteroidia	Chitinophagales	Saprospiraceae	Lewinella	ASV1229	0	0	1	0	0	0	0
Bacteroidota	Bacteroidia	Chitinophagales	Saprospiraceae	Lewinella	ASV1361	0	0	0	0	1	0	0
Bacteroidota	Bacteroidia	Chitinophagales	Saprospiraceae	Lewinella	ASV2445	0	0	1	0	0	0	0
Bacteroidota	Bacteroidia	Chitinophagales	Saprospiraceae	Lewinella	ASV334	0	0	0	0	1	0	0
Bacteroidota	Bacteroidia	Chitinophagales	Saprospiraceae	Lewinella	ASV577	0	0	0	0	1	0	0
Bacteroidota	Bacteroidia	Chitinophagales	Saprospiraceae	Lewinella	ASV644	0	0	0	0	0	0	1
Bacteroidota	Bacteroidia	Chitinophagales	Saprospiraceae	Portibacter	ASV1117	0	0	0	0	1	0	0
Bacteroidota	Bacteroidia	Chitinophagales	Saprospiraceae	Portibacter	ASV1538	0	0	0	0	0	1	0
Bacteroidota	Bacteroidia	Chitinophagales	Saprospiraceae	Portibacter	ASV2541	0	0	1	0	0	0	0
Bacteroidota	Bacteroidia	Chitinophagales	Saprospiraceae	Portibacter	ASV422	0	0	1	0	1	0	0
Bacteroidota	Bacteroidia	Chitinophagales	Saprospiraceae	Portibacter	ASV460	0	1	0	0	0	0	0
Bacteroidota	Bacteroidia	Chitinophagales	Saprospiraceae	Portibacter	ASV485	0	0	0	0	0	1	0
Bacteroidota	Bacteroidia	Chitinophagales	Saprospiraceae	Portibacter	ASV487	0	0	0	0	0	1	0
Bacteroidota	Bacteroidia	Chitinophagales	Saprospiraceae	Portibacter	ASV528	0	1	0	0	0	0	0
Bacteroidota	Bacteroidia	Chitinophagales	Saprospiraceae	Portibacter	ASV536	0	0	0	0	1	0	0
Bacteroidota	Bacteroidia	Chitinophagales	Saprospiraceae	Portibacter	ASV570	0	1	0	0	0	0	0
Bacteroidota	Bacteroidia	Chitinophagales	Saprospiraceae	Portibacter	ASV665	0	0	1	0	1	0	0
Bacteroidota	Bacteroidia	Chitinophagales	Saprospiraceae	Portibacter	ASV698	0	1	0	0	0	0	0
Bacteroidota	Bacteroidia	Chitinophagales	Saprospiraceae	Rubidimonas	ASV201	0	0	1	0	0	0	0
Bacteroidota	Bacteroidia	Chitinophagales	Saprospiraceae	Rubidimonas	ASV205	0	0	0	0	1	0	1
Bacteroidota	Bacteroidia	Chitinophagales	Saprospiraceae	Rubidimonas	ASV2661	0	0	0	0	1	0	0
Bacteroidota	Bacteroidia	Chitinophagales	Saprospiraceae	Rubidimonas	ASV60	0	0	1	0	0	0	0
Bacteroidota	Bacteroidia	Chitinophagales	Saprospiraceae	Rubidimonas	ASV798	0	0	0	0	0	0	1
Bacteroidota	Bacteroidia	Chitinophagales	Saprospiraceae	Rubidimonas	ASV843	0	0	0	0	0	0	1
Bacteroidota	Bacteroidia	Flavobacteriales	Flavobacteriaceae	Algitalea	ASV132	0	1	1	0	0	0	0
Bacteroidota	Bacteroidia	Flavobacteriales	Flavobacteriaceae	Aquimarina	ASV225	0	0	0	0	0	1	0
Bacteroidota	Bacteroidia	Flavobacteriales	Flavobacteriaceae	NA	ASV1378	0	0	0	0	1	0	0
Bacteroidota	Bacteroidia	Flavobacteriales	Flavobacteriaceae	NA	ASV144	0	1	1	0	0	0	0
Bacteroidota	Bacteroidia	Flavobacteriales	Flavobacteriaceae	NA	ASV431	0	0	0	0	1	0	0
Bacteroidota	Bacteroidia	Flavobacteriales	Flavobacteriaceae	NA	ASV617	0	0	1	0	0	0	0
Bacteroidota	Bacteroidia	Flavobacteriales	Flavobacteriaceae	NA	ASV675	0	0	0	1	0	0	0
Bacteroidota	Bacteroidia	Flavobacteriales	Flavobacteriaceae	Maribacter	ASV1536	0	0	0	0	1	0	0
Bacteroidota	Bacteroidia	Flavobacteriales	Flavobacteriaceae	Maribacter	ASV300	0	0	0	0	1	0	0
Bacteroidota	Bacteroidia	Flavobacteriales	Flavobacteriaceae	Marixanthomonas	ASV2223	0	0	1	0	0	0	0
Bacteroidota	Bacteroidia	Flavobacteriales	Flavobacteriaceae	Tenacibaculum	ASV538	1	0	1	0	0	0	0
Bacteroidota	Bacteroidia	Flavobacteriales	Flavobacteriaceae	Tenacibaculum	ASV702	0	0	0	0	1	0	0
Bacteroidota	Bacteroidia	Flavobacteriales	Flavobacteriaceae	Tenacibaculum	ASV882	0	0	1	0	0	0	0
Bacteroidota	Bacteroidia	Flavobacteriales	Flavobacteriaceae	Ulvibacter	ASV379	0	0	1	0	0	0	0
Bacteroidota	Bacteroidia	Flavobacteriales	Schleiferiaceae	Schleiferia	ASV1003	0	0	1	0	0	0	0
Bacteroidota	Bacteroidia	Sphingobacteriales	NS11-12 marine group	NA	ASV1345	0	0	1	0	0	0	0
Bacteroidota	Bacteroidia	Sphingobacteriales	NS11-12 marine group	NA	ASV2240	0	0	0	0	1	0	0
Bacteroidota	Bacteroidia	Sphingobacteriales	NS11-12 marine group	NA	ASV550	0	0	0	0	0	1	0
Bdellovibrionota	Bdellovibrionia	Bacteriovoracales	Bacteriovoracaceae	NA	ASV806	1	0	1	0	0	0	0
Bdellovibrionota	Bdellovibrionia	Bacteriovoracales	Bacteriovoracaceae	Peredibacter	ASV1079	1	0	1	0	0	0	0
Bdellovibrionota	Bdellovibrionia	Bacteriovoracales	Bacteriovoracaceae	Peredibacter	ASV211	1	0	1	0	0	0	0
Bdellovibrionota	Bdellovibrionia	Bdellovibrionales	Bdellovibrionaceae	Bdellovibrio	ASV2009	0	0	0	1	0	0	0
Bdellovibrionota	Bdellovibrionia	Bdellovibrionales	Bdellovibrionaceae	OM27 clade	ASV831	0	0	0	0	1	0	0
Bdellovibrionota	Oligoflexia	Oligoflexales	Oligoflexaceae	NA	ASV739	0	0	1	1	1	0	0
Deinococcota	Deinococci	Deinococcales	Trueperaceae	Truepera	ASV26	0	0	0	0	0	0	1
Fusobacteriota	Fusobacteriia	Fusobacteriales	Fusobacteriaceae	Psychrilyobacter	ASV185	1	1	1	0	0	0	0
Myxococcota	Polyangia	Blfdi19	Order_Blfdi19	Order_Blfdi19	ASV1104	0	0	1	0	0	0	0
Myxococcota	Polyangia	Haliangiales	Haliangiaceae	Haliangium	ASV1359	0	0	1	0	0	0	0
Myxococcota	Polyangia	Polyangiales	BIrii41	NA	ASV193	0	0	1	0	0	0	0
Myxococcota	Polyangia	Polyangiales	Sandaracinaceae	NA	ASV985	0	0	0	0	1	0	0
Planctomycetota	Planctomycetes	Pirellulales	Pirellulaceae	Blastopirellula	ASV1291	0	0	1	0	0	0	0
Planctomycetota	Planctomycetes	Pirellulales	Pirellulaceae	Blastopirellula	ASV1334	0	1	0	0	0	0	0
Planctomycetota	Planctomycetes	Pirellulales	Pirellulaceae	Blastopirellula	ASV138	0	1	1	0	0	0	0
Planctomycetota	Planctomycetes	Pirellulales	Pirellulaceae	Blastopirellula	ASV178	0	0	0	1	0	0	0
Planctomycetota	Planctomycetes	Pirellulales	Pirellulaceae	Blastopirellula	ASV29	0	0	1	0	0	0	0
Planctomycetota	Planctomycetes	Pirellulales	Pirellulaceae	Blastopirellula	ASV500	0	1	1	0	0	0	0
Planctomycetota	Planctomycetes	Pirellulales	Pirellulaceae	Blastopirellula	ASV696	0	0	1	0	0	0	0
Planctomycetota	Planctomycetes	Pirellulales	Pirellulaceae	Blastopirellula	ASV845	0	1	0	0	0	0	0
Planctomycetota	Planctomycetes	Pirellulales	Pirellulaceae	Blastopirellula	ASV891	0	0	0	0	1	0	0
Planctomycetota	Planctomycetes	Pirellulales	Pirellulaceae	Rhodopirellula	ASV1098	0	0	1	0	0	0	0
Planctomycetota	Planctomycetes	Pirellulales	Pirellulaceae	Rhodopirellula	ASV465	0	0	0	0	1	0	0
Planctomycetota	Planctomycetes	Planctomycetales	Rubinisphaeraceae	NA	ASV498	0	1	0	0	0	0	0
Proteobacteria	Alphaproteobacteria	Caulobacterales	Hyphomonadaceae	NA	ASV1109	0	0	0	1	0	0	0
Proteobacteria	Alphaproteobacteria	Caulobacterales	Hyphomonadaceae	NA	ASV544	0	0	1	0	0	0	0
Proteobacteria	Alphaproteobacteria	Caulobacterales	Hyphomonadaceae	NA	ASV546	0	0	1	0	0	0	0
Proteobacteria	Alphaproteobacteria	Caulobacterales	Hyphomonadaceae	NA	ASV59	0	0	1	0	0	0	0
Proteobacteria	Alphaproteobacteria	Caulobacterales	Hyphomonadaceae	Fretibacter	ASV1214	0	0	0	1	0	0	0
Proteobacteria	Alphaproteobacteria	Caulobacterales	Hyphomonadaceae	Fretibacter	ASV23	0	0	1	0	0	0	0
Proteobacteria	Alphaproteobacteria	Caulobacterales	Hyphomonadaceae	Fretibacter	ASV476	0	0	0	0	0	0	1
Proteobacteria	Alphaproteobacteria	Caulobacterales	Hyphomonadaceae	Fretibacter	ASV9	0	1	0	0	0	0	0
Proteobacteria	Alphaproteobacteria	Caulobacterales	Hyphomonadaceae	Hellea	ASV238	1	0	1	0	0	0	0
Proteobacteria	Alphaproteobacteria	Caulobacterales	Hyphomonadaceae	Hellea	ASV25	1	0	1	0	0	0	0
Proteobacteria	Alphaproteobacteria	Caulobacterales	Hyphomonadaceae	Hellea	ASV371	1	0	1	0	0	0	0
Proteobacteria	Alphaproteobacteria	Caulobacterales	Hyphomonadaceae	Hellea	ASV774	0	0	1	0	0	0	0
Proteobacteria	Alphaproteobacteria	Caulobacterales	Hyphomonadaceae	Litorimonas	ASV10	0	0	1	0	0	0	0
Proteobacteria	Alphaproteobacteria	Caulobacterales	Hyphomonadaceae	Litorimonas	ASV1316	0	0	0	0	0	0	1
Proteobacteria	Alphaproteobacteria	Caulobacterales	Hyphomonadaceae	Litorimonas	ASV1695	0	0	1	0	0	0	0
Proteobacteria	Alphaproteobacteria	Caulobacterales	Hyphomonadaceae	Litorimonas	ASV21	0	0	0	0	1	0	0
Proteobacteria	Alphaproteobacteria	Caulobacterales	Hyphomonadaceae	Litorimonas	ASV258	0	1	1	0	0	0	0
Proteobacteria	Alphaproteobacteria	Caulobacterales	Hyphomonadaceae	Litorimonas	ASV36	0	0	1	0	0	0	1
Proteobacteria	Alphaproteobacteria	Caulobacterales	Hyphomonadaceae	Litorimonas	ASV40	0	1	1	0	0	0	0
Proteobacteria	Alphaproteobacteria	Caulobacterales	Hyphomonadaceae	Robiginitomaculum	ASV266	0	1	0	0	0	0	0
Proteobacteria	Alphaproteobacteria	Caulobacterales	Hyphomonadaceae	Robiginitomaculum	ASV3	1	1	1	0	0	0	0
Proteobacteria	Alphaproteobacteria	Caulobacterales	Hyphomonadaceae	Robiginitomaculum	ASV453	0	0	1	0	0	0	0
Proteobacteria	Alphaproteobacteria	Caulobacterales	Parvularculaceae	NA	ASV378	0	0	1	0	0	0	0
Proteobacteria	Alphaproteobacteria	NA	NA	NA	ASV1159	0	1	0	0	0	0	0
Proteobacteria	Alphaproteobacteria	NA	NA	NA	ASV494	0	0	1	0	0	0	0
Proteobacteria	Alphaproteobacteria	Micavibrionales	Micavibrionaceae	NA	ASV1107	0	0	0	0	1	0	0
Proteobacteria	Alphaproteobacteria	Micavibrionales	Micavibrionaceae	NA	ASV918	0	0	0	0	1	0	0
Proteobacteria	Alphaproteobacteria	Micavibrionales	NA	NA	ASV179	0	0	0	0	0	1	0
Proteobacteria	Alphaproteobacteria	Micavibrionales	NA	NA	ASV242	0	1	0	0	0	0	0
Proteobacteria	Alphaproteobacteria	Micavibrionales	NA	NA	ASV297	0	1	0	0	0	0	0
Proteobacteria	Alphaproteobacteria	Micavibrionales	NA	NA	ASV414	0	0	0	0	1	0	0
Proteobacteria	Alphaproteobacteria	Micavibrionales	NA	NA	ASV504	0	1	0	0	1	0	0
Proteobacteria	Alphaproteobacteria	Micavibrionales	NA	NA	ASV813	0	0	0	0	1	0	0
Proteobacteria	Alphaproteobacteria	Rhizobiales	Rhizobiaceae	Pseudahrensia	ASV1643	0	0	0	0	0	0	1
Proteobacteria	Alphaproteobacteria	Rhizobiales	Rhizobiaceae	Pseudahrensia	ASV165	0	0	0	0	0	0	1
Proteobacteria	Alphaproteobacteria	Rhizobiales	Rhizobiaceae	Pseudahrensia	ASV583	0	0	1	0	0	0	0
Proteobacteria	Alphaproteobacteria	Rhodobacterales	Rhodobacteraceae	NA	ASV124	0	0	1	0	1	0	0
Proteobacteria	Alphaproteobacteria	Rhodobacterales	Rhodobacteraceae	NA	ASV16	1	1	1	0	0	0	0
Proteobacteria	Alphaproteobacteria	Rhodobacterales	Rhodobacteraceae	NA	ASV2	0	0	1	0	0	0	0
Proteobacteria	Alphaproteobacteria	Rhodobacterales	Rhodobacteraceae	NA	ASV413	0	0	0	0	0	0	1
Proteobacteria	Alphaproteobacteria	Rhodobacterales	Rhodobacteraceae	NA	ASV68	0	1	0	0	0	0	0
Proteobacteria	Alphaproteobacteria	Rhodobacterales	Rhodobacteraceae	NA	ASV78	1	1	1	0	1	0	0
Proteobacteria	Alphaproteobacteria	Rhodobacterales	Rhodobacteraceae	NA	ASV80	0	0	0	0	0	0	1
Proteobacteria	Alphaproteobacteria	Rhodobacterales	Rhodobacteraceae	Octadecabacter	ASV161	1	1	1	0	0	1	0
Proteobacteria	Alphaproteobacteria	Rhodobacterales	Rhodobacteraceae	Roseobacter clade NAC11-7 lineage	ASV141	0	0	0	0	1	0	0
Proteobacteria	Alphaproteobacteria	Rhodobacterales	Rhodobacteraceae	Sulfitobacter	ASV356	0	0	0	0	0	0	1
Proteobacteria	Alphaproteobacteria	Rhodobacterales	Rhodobacteraceae	Yoonia-Loktanella	ASV212	0	0	0	0	0	1	1
Proteobacteria	Alphaproteobacteria	Rhodobacterales	Rhodobacteraceae	Yoonia-Loktanella	ASV259	0	1	1	0	0	0	0
Proteobacteria	Alphaproteobacteria	Rhodobacterales	Rhodobacteraceae	Yoonia-Loktanella	ASV719	0	0	0	0	0	0	1
Proteobacteria	Alphaproteobacteria	Rhodobacterales	Rhodobacteraceae	Yoonia-Loktanella	ASV855	0	0	0	0	0	1	0
Proteobacteria	Gammaproteobacteria	Arenicellales	Arenicellaceae	Arenicella	ASV154	0	0	1	0	0	0	0
Proteobacteria	Gammaproteobacteria	Arenicellales	Arenicellaceae	Arenicella	ASV346	0	0	1	0	0	0	0
Proteobacteria	Gammaproteobacteria	Arenicellales	Arenicellaceae	Arenicella	ASV3494	0	0	1	0	0	0	0
Proteobacteria	Gammaproteobacteria	Arenicellales	Arenicellaceae	Arenicella	ASV650	0	0	1	0	0	0	0
Proteobacteria	Gammaproteobacteria	Arenicellales	Arenicellaceae	Arenicella	ASV664	0	1	0	0	0	0	0
Proteobacteria	Gammaproteobacteria	Arenicellales	Arenicellaceae	Arenicella	ASV676	1	0	1	0	0	0	0
Proteobacteria	Gammaproteobacteria	Arenicellales	Arenicellaceae	Arenicella	ASV938	0	1	0	0	0	0	0
Proteobacteria	Gammaproteobacteria	Arenicellales	Arenicellaceae	HTCC5015	ASV104	0	0	0	0	0	1	1
Proteobacteria	Gammaproteobacteria	NA	NA	NA	ASV118	0	0	1	0	0	0	0
Proteobacteria	Gammaproteobacteria	NA	NA	NA	ASV134	0	1	0	0	0	0	0
Proteobacteria	Gammaproteobacteria	NA	NA	NA	ASV163	0	0	0	0	0	0	1
Proteobacteria	Gammaproteobacteria	NA	NA	NA	ASV232	0	0	1	0	0	0	0
Proteobacteria	Gammaproteobacteria	NA	NA	NA	ASV234	0	0	0	0	1	0	0
Proteobacteria	Gammaproteobacteria	NA	NA	NA	ASV254	0	1	0	0	0	0	0
Proteobacteria	Gammaproteobacteria	NA	NA	NA	ASV279	0	0	0	0	1	0	0
Proteobacteria	Gammaproteobacteria	NA	NA	NA	ASV292	0	0	1	0	0	0	0
Proteobacteria	Gammaproteobacteria	NA	NA	NA	ASV295	0	0	0	0	1	0	0
Proteobacteria	Gammaproteobacteria	NA	NA	NA	ASV32	0	0	1	0	0	0	0
Proteobacteria	Gammaproteobacteria	NA	NA	NA	ASV328	0	0	0	1	0	0	0
Proteobacteria	Gammaproteobacteria	NA	NA	NA	ASV342	0	1	1	0	0	0	0
Proteobacteria	Gammaproteobacteria	NA	NA	NA	ASV41	0	0	1	0	0	0	0
Proteobacteria	Gammaproteobacteria	NA	NA	NA	ASV423	0	0	0	0	1	0	0
Proteobacteria	Gammaproteobacteria	NA	NA	NA	ASV475	0	0	1	0	0	0	0
Proteobacteria	Gammaproteobacteria	NA	NA	NA	ASV507	0	0	0	0	1	1	0
Proteobacteria	Gammaproteobacteria	NA	NA	NA	ASV599	0	0	0	0	1	0	0
Proteobacteria	Gammaproteobacteria	NA	NA	NA	ASV609	0	0	0	0	1	0	0
Proteobacteria	Gammaproteobacteria	NA	NA	NA	ASV994	0	0	0	0	1	0	0
Proteobacteria	Gammaproteobacteria	Ectothiorhodospirales	Ectothiorhodospiraceae	NA	ASV1254	0	0	0	0	0	1	1
Proteobacteria	Gammaproteobacteria	Ectothiorhodospirales	Ectothiorhodospiraceae	NA	ASV972	0	0	0	0	0	0	1
Proteobacteria	Gammaproteobacteria	Enterobacterales	Colwelliaceae	Thalassotalea	ASV386	0	1	0	0	0	0	0
Proteobacteria	Gammaproteobacteria	Enterobacterales	Colwelliaceae	Thalassotalea	ASV949	1	0	1	0	0	0	0
Proteobacteria	Gammaproteobacteria	Gammaproteobacteria Incertae Sedis	Unknown Family	Marinicella	ASV525	0	0	1	0	0	0	0
Proteobacteria	Gammaproteobacteria	Granulosicoccales	Granulosicoccaceae	Granulosicoccus	ASV1	0	1	1	0	0	0	0
Proteobacteria	Gammaproteobacteria	Granulosicoccales	Granulosicoccaceae	Granulosicoccus	ASV1062	0	0	0	0	1	0	0
Proteobacteria	Gammaproteobacteria	Granulosicoccales	Granulosicoccaceae	Granulosicoccus	ASV11	0	1	0	0	0	0	0
Proteobacteria	Gammaproteobacteria	Granulosicoccales	Granulosicoccaceae	Granulosicoccus	ASV137	0	0	0	0	1	1	0
Proteobacteria	Gammaproteobacteria	Granulosicoccales	Granulosicoccaceae	Granulosicoccus	ASV139	0	0	1	0	1	0	0
Proteobacteria	Gammaproteobacteria	Granulosicoccales	Granulosicoccaceae	Granulosicoccus	ASV147	0	0	1	0	0	0	0
Proteobacteria	Gammaproteobacteria	Granulosicoccales	Granulosicoccaceae	Granulosicoccus	ASV157	0	0	1	0	0	0	0
Proteobacteria	Gammaproteobacteria	Granulosicoccales	Granulosicoccaceae	Granulosicoccus	ASV200	0	0	0	0	0	0	1
Proteobacteria	Gammaproteobacteria	Granulosicoccales	Granulosicoccaceae	Granulosicoccus	ASV210	0	0	0	0	1	0	0
Proteobacteria	Gammaproteobacteria	Granulosicoccales	Granulosicoccaceae	Granulosicoccus	ASV257	0	1	0	0	0	0	0
Proteobacteria	Gammaproteobacteria	Granulosicoccales	Granulosicoccaceae	Granulosicoccus	ASV269	0	0	0	0	1	0	0
Proteobacteria	Gammaproteobacteria	Granulosicoccales	Granulosicoccaceae	Granulosicoccus	ASV370	0	0	0	0	1	0	0
Proteobacteria	Gammaproteobacteria	Granulosicoccales	Granulosicoccaceae	Granulosicoccus	ASV415	0	0	1	0	0	0	0
Proteobacteria	Gammaproteobacteria	Granulosicoccales	Granulosicoccaceae	Granulosicoccus	ASV439	0	0	0	0	0	0	1
Proteobacteria	Gammaproteobacteria	Granulosicoccales	Granulosicoccaceae	Granulosicoccus	ASV445	0	0	0	0	1	0	0
Proteobacteria	Gammaproteobacteria	Granulosicoccales	Granulosicoccaceae	Granulosicoccus	ASV472	0	0	0	0	1	0	0
Proteobacteria	Gammaproteobacteria	Granulosicoccales	Granulosicoccaceae	Granulosicoccus	ASV477	0	0	0	0	1	0	0
Proteobacteria	Gammaproteobacteria	Granulosicoccales	Granulosicoccaceae	Granulosicoccus	ASV49	0	1	0	0	0	0	0
Proteobacteria	Gammaproteobacteria	Granulosicoccales	Granulosicoccaceae	Granulosicoccus	ASV511	0	0	0	0	0	0	1
Proteobacteria	Gammaproteobacteria	Granulosicoccales	Granulosicoccaceae	Granulosicoccus	ASV512	0	0	0	0	0	0	1
Proteobacteria	Gammaproteobacteria	Granulosicoccales	Granulosicoccaceae	Granulosicoccus	ASV56	0	0	0	0	0	0	1
Proteobacteria	Gammaproteobacteria	Granulosicoccales	Granulosicoccaceae	Granulosicoccus	ASV61	0	1	1	0	0	0	0
Proteobacteria	Gammaproteobacteria	Granulosicoccales	Granulosicoccaceae	Granulosicoccus	ASV66	0	1	0	0	0	0	0
Proteobacteria	Gammaproteobacteria	Granulosicoccales	Granulosicoccaceae	Granulosicoccus	ASV7	0	1	1	0	0	0	0
Proteobacteria	Gammaproteobacteria	Granulosicoccales	Granulosicoccaceae	Granulosicoccus	ASV834	0	0	0	0	1	0	0
Proteobacteria	Gammaproteobacteria	Granulosicoccales	Granulosicoccaceae	Granulosicoccus	ASV85	0	0	0	0	1	0	0
Proteobacteria	Gammaproteobacteria	Granulosicoccales	Granulosicoccaceae	Granulosicoccus	ASV88	0	0	0	0	1	0	0
Proteobacteria	Gammaproteobacteria	Granulosicoccales	Granulosicoccaceae	Granulosicoccus	ASV939	0	0	0	0	1	0	0
Proteobacteria	Gammaproteobacteria	Pseudomonadales	Cellvibrionaceae	NA	ASV170	0	0	1	0	0	0	0
Proteobacteria	Gammaproteobacteria	Pseudomonadales	Cellvibrionaceae	NA	ASV970	0	0	1	0	0	0	0
Proteobacteria	Gammaproteobacteria	Pseudomonadales	KI89A clade	NA	ASV105	0	1	0	0	0	0	0
Proteobacteria	Gammaproteobacteria	Pseudomonadales	KI89A clade	NA	ASV1342	0	0	0	0	1	0	0
Proteobacteria	Gammaproteobacteria	Pseudomonadales	KI89A clade	NA	ASV542	0	0	1	0	0	0	0
Proteobacteria	Gammaproteobacteria	Pseudomonadales	KI89A clade	NA	ASV84	0	1	0	0	0	0	0
Proteobacteria	Gammaproteobacteria	Thiotrichales	Thiotrichaceae	Thiothrix	ASV246	0	0	0	0	0	1	1
Proteobacteria	Gammaproteobacteria	UBA10353 marine group	NA	NA	ASV769	0	0	0	0	1	0	0
SAR324 clade(Marine group B)	NA	NA	NA	NA	ASV612	0	0	1	0	0	0	0

### Sheet: LdigB
ASV	Winter	Summer	Autumn
ASV101.Family_Saprospiraceae	0	0	2937.955186
ASV538.Tenacibaculum	2427.424149	0	1153.390981
ASV806.Family_Bacteriovoracaceae	0	5698.234428	832.7239946
ASV211.Peredibacter	428.0155643	44057.18456	12307.83138
ASV1079.Peredibacter	0	12177.96781	578.1227847
ASV185.Psychrilyobacter	1677.489738	15167.86132	1020.864331
ASV3.Robiginitomaculum	53468.57665	3948.833852	11459.56951
ASV25.Hellea	15886.77847	0	173.8926096
ASV238.Hellea	107.8999126	31626.0727	43189.0953
ASV371.Hellea	0	3659.840484	37930.10919
ASV16.Family_Rhodobacteraceae	4250.827775	93220.30885	99619.89046
ASV78.Family_Rhodobacteraceae	0	36462.43096	34638.90869
ASV161.Octadecabacter	0	57303.29261	26138.30559
ASV676.Arenicella	10116.49669	0	0
ASV949.Thalassotalea	14390.13083	0	0

### Sheet: LdigM
ASV	Winter	Summer	Autumn
ASV50.Family_Microtrichaceae	2574.465356	12862.80756	296684.198
ASV109.Family_Microtrichaceae	2468.899349	1148.125899	105644.0271
ASV645.Family_Microtrichaceae	0	0	75563.48241
ASV243.Family_Microtrichaceae	0	0	107557.7403
ASV102.Family_Saprospiraceae	384.560324	49924.80965	178264.5766
ASV93.Family_Saprospiraceae	40.90388568	40359.10702	235083.9451
ASV89.Family_Saprospiraceae	0	135799.7098	61531.20196
ASV101.Family_Saprospiraceae	304.9609754	0	164277.1478
ASV384.Family_Saprospiraceae	0	1102.213763	92060.82341
ASV221.Family_Saprospiraceae	13875.87907	56996.28159	0
ASV433.Family_Saprospiraceae	0	0	47143.4334
ASV632.Family_Saprospiraceae	0	0	36677.76312
ASV534.Family_Saprospiraceae	0	0	34448.54523
ASV389.Family_Saprospiraceae	0	0	32647.79328
ASV437.Family_Saprospiraceae	0	0	20322.98229
ASV460.Portibacter	0	4545.481922	72956.36588
ASV698.Portibacter	0	1905.950422	45243.06077
ASV570.Portibacter	152.0406709	0	40997.20932
ASV528.Portibacter	14926.16684	1732.943512	0
ASV132.Algitalea	11632.24073	0	18087.29782
ASV144.Family_Flavobacteriaceae	625.2451096	9400.225583	882.6281667
ASV185.Psychrilyobacter	2387.996321	1354.21626	979.8023416
ASV138.Blastopirellula	7583.327499	41289.867	4233.309977
ASV500.Blastopirellula	0	11105.55259	31036.60154
ASV845.Blastopirellula	0	16303.77069	0
ASV1334.Blastopirellula	0	6080.513386	0
ASV498.Family_Rubinisphaeraceae	0	2541.26723	24885.30554
ASV9.Fretibacter	4383.684918	170354.1437	275965.0964
ASV258.Litorimonas	2353.801797	12388.40049	930.6217918
ASV40.Litorimonas	4726.663376	57359.64252	328.2461107
ASV3.Robiginitomaculum	404323.298	274482.1851	286308.9921
ASV266.Robiginitomaculum	26130.47687	13935.79638	1459.139223
ASV1159.Class_Alphaproteobacteria	0	7061.081091	0
ASV242.Order_Micavibrionales	845.6061617	29593.13776	5398.922269
ASV297.Order_Micavibrionales	0	13526.43337	0
ASV16.Family_Rhodobacteraceae	1089.519884	312740.4024	198695.0226
ASV68.Family_Rhodobacteraceae	10768.85952	9888.753641	228616.9177
ASV78.Family_Rhodobacteraceae	0	96817.26312	43076.96703
ASV259.Yoonia-Loktanella	1997.146549	0	504.5152968
ASV161.Octadecabacter	0	15419.55624	0
ASV664.Arenicella	2998.126613	0	339.6356561
ASV938.Arenicella	2602.433731	0	0
ASV134.Class_Gammaproteobacteria	2212.269545	30007.8876	130648.7965
ASV342.Class_Gammaproteobacteria	0	1992.895566	93159.27034
ASV254.Class_Gammaproteobacteria	0	0	80281.4363
ASV386.Thalassotalea	10405.97421	0	0
ASV1.Granulosicoccus	304929.1494	960239.6899	235245.5456
ASV7.Granulosicoccus	106746.9898	325507.2313	44990.16535
ASV66.Granulosicoccus	7298.294265	2315.781126	137583.7416
ASV61.Granulosicoccus	24599.49447	70996.40164	6135.246633
ASV11.Granulosicoccus	104.8402945	24802.38675	90055.41898
ASV49.Granulosicoccus	6628.390368	1733.626752	6270.848063
ASV257.Granulosicoccus	1226.679212	0	0
ASV84.Family_KI89A clade	0	46834.9524	110821.5382
ASV105.Family_KI89A clade	0	17695.75103	172975.3941

### Sheet: LdigO
ASV	Winter	Summer	Autumn
ASV612.Phylum_SAR324 clade(Marine group B)	5762.517088	0	0
ASV185.Psychrilyobacter	5848.454148	198.1503688	793.5029038
ASV193.Family_BIrii41	65025.16756	0	334535.7215
ASV1104.Order_Blfdi19	0	4821.133872	0
ASV1359.Haliangium	18331.11672	0	0
ASV739.Family_Oligoflexaceae	0	5983.609533	0
ASV29.Blastopirellula	108492.2486	145802.311	47616.83659
ASV138.Blastopirellula	0	30992.87532	1833.584774
ASV500.Blastopirellula	5161.71826	9470.236337	0
ASV696.Blastopirellula	0	14744.28579	0
ASV1098.Rhodopirellula	0	5141.395171	0
ASV1291.Blastopirellula	0	0	42086.31614
ASV50.Family_Microtrichaceae	259679.6278	50151.57241	714154.7998
ASV109.Family_Microtrichaceae	384630.2787	19091.97526	280347.1824
ASV358.Family_Microtrichaceae	41227.66984	1039.805466	43686.14324
ASV8.Sva0996 marine group	148828.0823	455789.1945	123147.8421
ASV19.Sva0996 marine group	570820.1584	54866.10029	595914.8878
ASV75.Sva0996 marine group	417554.9092	42956.08911	479768.9352
ASV82.Sva0996 marine group	169671.0464	14667.67126	194581.8532
ASV167.Sva0996 marine group	82269.3721	0	5271.947997
ASV329.Sva0996 marine group	159064.0684	18035.1772	6647.997078
ASV89.Family_Saprospiraceae	1389.061996	104898.6914	0
ASV101.Family_Saprospiraceae	166709.2479	4853.292164	239780.3693
ASV107.Family_Saprospiraceae	1787.463362	153625.0579	19392.50502
ASV110.Family_Saprospiraceae	67474.17395	16185.48634	10262.881
ASV126.Family_Saprospiraceae	8840.917872	67287.47644	0
ASV202.Family_Saprospiraceae	375.9867054	21712.09622	15035.39515
ASV221.Family_Saprospiraceae	0	85931.64284	0
ASV330.Family_Saprospiraceae	55580.90297	583.4616413	18761.71129
ASV347.Family_Saprospiraceae	68710.61571	2426.212754	108620.6577
ASV384.Family_Saprospiraceae	0	11959.18304	0
ASV433.Family_Saprospiraceae	81747.19666	940.776374	110875.7748
ASV442.Family_Saprospiraceae	36809.81267	495.14546	32602.03091
ASV534.Family_Saprospiraceae	64432.43478	0	143529.3104
ASV632.Family_Saprospiraceae	21155.40888	1745.848479	52665.2318
ASV1552.Family_Saprospiraceae	17313.05722	0	345.8273203
ASV1645.Family_Saprospiraceae	0	1920.202159	0
ASV2708.Family_Saprospiraceae	19317.46563	0	0
ASV1229.Lewinella	66129.55635	0	0
ASV2445.Lewinella	15336.09779	0	0
ASV422.Portibacter	57693.32661	0	9316.809657
ASV665.Portibacter	28671.0958	0	0
ASV2541.Portibacter	23366.87211	0	1222.389849
ASV60.Rubidimonas	148464.9461	10176.82912	68562.11152
ASV201.Rubidimonas	19934.61648	122.239887	0
ASV132.Algitalea	338184.1909	211.0393171	214199.7966
ASV144.Family_Flavobacteriaceae	0	6367.437757	0
ASV617.Family_Flavobacteriaceae	63881.73114	0	130687.2304
ASV2223.Marixanthomonas	0	0	6504.109455
ASV882.Tenacibaculum	0	3700.235828	59508.34605
ASV379.Ulvibacter	8989.575594	1870.497708	191526.3118
ASV1003.Schleiferia	4600.418796	0	2994.855132
ASV1345.Family_NS11-12 marine group	0	1870.258835	22651.28206
ASV59.Family_Hyphomonadaceae	0	3889.879101	73582.41939
ASV544.Family_Hyphomonadaceae	0	0	217331.42
ASV546.Family_Hyphomonadaceae	0	0	77248.75662
ASV23.Fretibacter	10405.60321	218375.0122	68702.85163
ASV774.Hellea	0	26780.22946	44699.84412
ASV10.Litorimonas	12757.74558	76776.90003	40979.45794
ASV36.Litorimonas	79557.39587	112520.7807	37682.46223
ASV40.Litorimonas	917.4127807	23493.20405	0
ASV258.Litorimonas	520.1677399	15416.48918	605.1978107
ASV1695.Litorimonas	0	4639.467671	12156.77192
ASV453.Robiginitomaculum	108255.6138	0	75902.96857
ASV378.Family_Parvularculaceae	0	0	67367.0079
ASV494.Class_Alphaproteobacteria	2571.167059	0	56127.43913
ASV583.Pseudahrensia	0	0	199393.2355
ASV2.Family_Rhodobacteraceae	299325.6958	1233428.916	357135.3089
ASV78.Family_Rhodobacteraceae	0	104420.6162	0
ASV124.Family_Rhodobacteraceae	41758.31783	0	4376.615002
ASV259.Yoonia-Loktanella	27423.24668	1639.399503	278388.5356
ASV154.Arenicella	78278.60463	2228.15457	795409.4365
ASV346.Arenicella	41655.4191	0	259889.4022
ASV650.Arenicella	63478.38367	0	105678.665
ASV3494.Arenicella	1688.562749	0	4692.773844
ASV32.Class_Gammaproteobacteria	119006.9573	141577.1275	27947.0735
ASV41.Class_Gammaproteobacteria	71054.47309	173267.1822	15116.27907
ASV118.Class_Gammaproteobacteria	61519.69144	21301.44528	194590.6407
ASV232.Class_Gammaproteobacteria	6470.166097	51677.10008	37989.52344
ASV292.Class_Gammaproteobacteria	1180.074294	43144.3401	11645.88879
ASV342.Class_Gammaproteobacteria	19975.71083	4062.08256	126150.6244
ASV475.Class_Gammaproteobacteria	130792.0288	0	0
ASV525.Marinicella	15009.23815	0	125708.5943
ASV7.Granulosicoccus	72740.5619	472710.1608	5539.997565
ASV61.Granulosicoccus	929.5226884	94873.20011	0
ASV139.Granulosicoccus	8182.200796	2278.729241	76572.48251
ASV147.Granulosicoccus	353810.0359	27408.64556	80247.08286
ASV157.Granulosicoccus	0	24386.85744	124607.8587
ASV415.Granulosicoccus	96480.5417	5484.551112	33600.70204
ASV170.Family_Cellvibrionaceae	63042.0362	14448.22209	288005.513
ASV970.Family_Cellvibrionaceae	155.2729334	1914.9001	77116.31867
ASV542.Family_KI89A clade	23880.41273	2316.565062	103190.2788

### Sheet: Anod
ASV	Winter	Summer	Autumn
ASV739.Family_Oligoflexaceae	1226.654504	20154.60056	0
ASV2009.Bdellovibrio	0	6188.262239	62.7435615
ASV178.Blastopirellula	21795.93506	0	6922.057466
ASV237.Family_Saprospiraceae	66426.00772	4505.881893	52408.78653
ASV492.Family_Saprospiraceae	356.2119896	55705.06793	28985.05437
ASV675.Family_Flavobacteriaceae	399.9055299	8286.391791	55743.79704
ASV1214.Fretibacter	0	0	15813.4105
ASV1109.Family_Hyphomonadaceae	0	575.3596923	12847.39742
ASV328.Class_Gammaproteobacteria	68652.45958	2298.91492	39544.9313

### Sheet: Fser
ASV	Winter	Summer	Autumn
ASV985.Family_Sandaracinaceae	0	4382.242367	15771.12193
ASV831.OM27 clade	0	17584.63997	9376.591189
ASV739.Family_Oligoflexaceae	0	1784.250862	0
ASV465.Rhodopirellula	275.8728052	5912.34009	5833.779085
ASV891.Blastopirellula	0	7065.323091	2696.864931
ASV169.Ilumatobacter	7316.404106	71623.9176	22438.2674
ASV277.Family_Microtrichaceae	59099.81725	0	10956.61634
ASV207.Family_Microtrichaceae	24089.61369	4026.090853	42333.13327
ASV630.Sva0996 marine group	37770.16791	1163.517924	6599.012515
ASV175.Sva0996 marine group	2725.906002	278.0460225	33584.4591
ASV979.Sva0996 marine group	26503.13439	0	0
ASV313.Sva0996 marine group	7337.275621	923.9634847	24373.16691
ASV716.Order_Chitinophagales	21829.47889	234.5180496	4571.810918
ASV239.Family_Saprospiraceae	8326.772463	120651.3934	37088.97529
ASV825.Family_Saprospiraceae	36796.05067	0	1147.098005
ASV591.Family_Saprospiraceae	6157.062669	15416.09727	37731.06427
ASV400.Family_Saprospiraceae	38248.92664	0	18741.99636
ASV463.Family_Saprospiraceae	2743.799368	832.0629413	35523.49141
ASV361.Family_Saprospiraceae	23803.78601	1400.164002	2365.9245
ASV581.Family_Saprospiraceae	0	11463.01128	12322.69948
ASV1147.Family_Saprospiraceae	16946.08969	0	0
ASV224.Family_Saprospiraceae	32852.80259	2427.158331	19711.85691
ASV514.Family_Saprospiraceae	0	12177.18493	21472.05539
ASV2526.Family_Saprospiraceae	10588.04513	0	0
ASV1517.Family_Saprospiraceae	13729.65807	0	387.7196953
ASV793.Family_Saprospiraceae	19218.38932	0	2516.899707
ASV1491.Family_Saprospiraceae	13948.45836	879.4426862	0
ASV1086.Family_Saprospiraceae	13377.6497	0	303.282112
ASV1417.Family_Saprospiraceae	12658.4124	0	320.3647021
ASV404.Family_Saprospiraceae	0	5124.727654	0
ASV334.Lewinella	30699.65193	1454.016463	31277.55142
ASV1095.Lewinella	0	14763.50785	572.3990439
ASV577.Lewinella	0	7199.493762	314.8194741
ASV1361.Lewinella	0	5311.722923	1097.308331
ASV536.Portibacter	1401.210361	31160.66997	9907.565376
ASV422.Portibacter	18739.31417	1752.381516	4178.966632
ASV665.Portibacter	17541.56477	0	661.6227544
ASV1117.Portibacter	11065.61381	820.8131738	1662.142849
ASV205.Rubidimonas	37410.27695	1292.459078	7671.317252
ASV2661.Rubidimonas	0	2680.171406	0
ASV431.Family_Flavobacteriaceae	14004.73144	1445.504541	26280.08585
ASV1378.Family_Flavobacteriaceae	0	5146.095409	0
ASV300.Maribacter	13978.64946	0	24833.36128
ASV1536.Maribacter	0	8045.475824	0
ASV702.Tenacibaculum	57313.80713	0	2171.857854
ASV2240.Family_NS11-12 marine group	0	5349.461715	0
ASV21.Litorimonas	4076.542099	22986.81469	3241.550166
ASV504.Order_Micavibrionales	0	35007.07318	5954.113568
ASV813.Order_Micavibrionales	0	20261.75841	4023.049708
ASV414.Order_Micavibrionales	0	14492.70006	941.4476866
ASV1107.Family_Micavibrionaceae	0	9455.133092	0
ASV918.Family_Micavibrionaceae	0	7666.268331	0
ASV141.Roseobacter clade NAC11-7 lineage	63431.04641	8308.050612	66395.49664
ASV124.Family_Rhodobacteraceae	25361.51621	16204.96723	0
ASV78.Family_Rhodobacteraceae	4072.178904	26206.09739	2149.387194
ASV234.Class_Gammaproteobacteria	93375.88231	5508.612836	29889.92606
ASV295.Class_Gammaproteobacteria	2657.467925	95697.95756	26829.38062
ASV279.Class_Gammaproteobacteria	23216.38242	62009.09279	3866.478023
ASV609.Class_Gammaproteobacteria	26489.93013	180.7754644	5788.868769
ASV599.Class_Gammaproteobacteria	40044.86523	2559.315378	1633.725355
ASV423.Class_Gammaproteobacteria	17530.41561	1777.131233	32514.21468
ASV507.Class_Gammaproteobacteria	43026.10755	0	4900.308114
ASV994.Class_Gammaproteobacteria	11075.78936	11767.35533	139.8208539
ASV210.Granulosicoccus	4893.254159	112732.1014	38892.40006
ASV85.Granulosicoccus	965.4441768	7128.851062	44289.38789
ASV139.Granulosicoccus	5422.11139	8676.429606	51003.0474
ASV269.Granulosicoccus	68196.2132	0	16493.49312
ASV370.Granulosicoccus	8570.25155	69351.95675	15035.92277
ASV137.Granulosicoccus	298.2408705	13079.93525	34648.102
ASV88.Granulosicoccus	0	37836.61636	1344.138859
ASV477.Granulosicoccus	205.8437863	0	23115.24449
ASV445.Granulosicoccus	16453.67534	32417.83063	8557.196381
ASV939.Granulosicoccus	25907.37048	0	1879.741078
ASV1062.Granulosicoccus	4556.020442	14591.95016	5146.78747
ASV834.Granulosicoccus	0	6751.558435	1785.183466
ASV472.Granulosicoccus	3401.895371	2425.540564	9857.255029
ASV1342.Family_KI89A clade	15017.66073	0	1441.566451
ASV769.Order_UBA10353 marine group	13768.05381	0	678.5094667

### Sheet: Ppal
ASV	Winter	Summer	Autumn
ASV175.Sva0996 marine group	21293.67342	742.741391	44227.89264
ASV173.Family_Microtrichaceae	2951.3435	87876.72535	81527.97063
ASV1485.Family_Saprospiraceae	10187.35312	224.2795231	524.6420666
ASV551.Family_Saprospiraceae	466.3923182	0	15944.47252
ASV153.Family_Saprospiraceae	14117.04531	39059.02795	1699.323893
ASV850.Family_Saprospiraceae	1712.044698	0	12245.52823
ASV728.Family_Saprospiraceae	4445.040369	1297.910365	20421.627
ASV321.Family_Saprospiraceae	17643.94786	0	45483.77949
ASV315.Family_Saprospiraceae	2094.3777	4071.339946	43460.50996
ASV497.Family_Saprospiraceae	6504.17404	4725.957582	30629.74422
ASV485.Portibacter	0	9395.113924	0
ASV1538.Portibacter	0	0	5432.435226
ASV487.Portibacter	6144.350433	3010.581819	26974.55815
ASV225.Aquimarina	130863.0423	0	4421.983133
ASV550.Family_NS11-12 marine group	3463.828683	5486.28254	21244.32409
ASV161.Octadecabacter	0	24644.96231	0
ASV855.Yoonia-Loktanella	0	16196.93713	0
ASV212.Yoonia-Loktanella	0	18359.81333	0
ASV179.Order_Micavibrionales	0	19553.55691	999.9825475
ASV507.Class_Gammaproteobacteria	9484.67297	0	0
ASV1254.Family_Ectothiorhodospiraceae	0	12575.7715	0
ASV246.Thiothrix	13530.1893	0	41080.4697
ASV104.HTCC5015	691.7211329	167018.2725	40290.78742
ASV137.Granulosicoccus	8759.926859	51853.00608	58648.94821

### Sheet: Ulva
ASV	Winter	Summer	Autumn
ASV51.Family_Microtrichaceae	32022.30525	629.4220864	22558.57506
ASV77.Family_Microtrichaceae	133992.006	269.7523227	63696.14547
ASV963.Family_Saprospiraceae	0	10298.40345	261.8883529
ASV114.Family_Saprospiraceae	14658.08013	0	7796.150325
ASV305.Family_Saprospiraceae	44644.14943	0	16199.53938
ASV395.Family_Saprospiraceae	51467.48312	4232.641264	44089.39474
ASV644.Lewinella	31190.14714	0	20871.3033
ASV843.Rubidimonas	0	7774.52935	0
ASV798.Rubidimonas	0	0	36624.64749
ASV205.Rubidimonas	48389.59729	4244.402868	33697.22601
ASV26.Truepera	374794.9987	24049.80073	387053.5946
ASV476.Fretibacter	0	54950.38396	0
ASV36.Litorimonas	0	15620.64942	0
ASV1316.Litorimonas	0	12984.94733	0
ASV1643.Pseudahrensia	5851.553125	0	212.9056208
ASV165.Pseudahrensia	54061.03132	0	9395.991121
ASV413.Family_Rhodobacteraceae	0	45948.1277	0
ASV80.Family_Rhodobacteraceae	8457.309719	172138.6278	1043.045685
ASV356.Sulfitobacter	0	25265.36467	0
ASV212.Yoonia-Loktanella	0	40669.25604	0
ASV719.Yoonia-Loktanella	300.7277801	3682.439801	0
ASV104.HTCC5015	2412.409645	14945.38824	47616.84446
ASV163.Class_Gammaproteobacteria	138933.7219	0	145070.5789
ASV1254.Family_Ectothiorhodospiraceae	0	4489.110451	0
ASV972.Family_Ectothiorhodospiraceae	0	8143.296139	0
ASV200.Granulosicoccus	0	177583.6163	0
ASV439.Granulosicoccus	0	0	10706.16347
ASV511.Granulosicoccus	197.0285456	50588.67346	316.7630689
ASV512.Granulosicoccus	55599.81399	0	46485.0874
ASV56.Granulosicoccus	45597.39996	1563.395557	32173.16511
ASV246.Thiothrix	21468.93532	362.7021309	73503.57301
